# Cytosolic sequestration of spatacsin by Protein Kinase A and 14-3-3 proteins

**DOI:** 10.1101/2020.09.09.289009

**Authors:** Susanna Cogo, James E. Tomkins, Nikoleta Vavouraki, Veronica Giusti, Federica Forcellato, Cinzia Franchin, Isabella Tessari, Giorgio Arrigoni, Laura Cendron, Claudia Manzoni, Laura Civiero, Patrick A. Lewis, Elisa Greggio

## Abstract

Mutations in *SPG11*, encoding spatacsin, constitute the major cause of autosomal recessive Hereditary Spastic Paraplegia (HSP) with thinning of the corpus callosum. Previous studies showed that spatacsin orchestrates cellular traffic events through the formation of a coat-like complex and its loss of function results in lysosomal and axonal transport impairments. However, the upstream mechanisms that regulate spatacsin trafficking are unknown. Here, using proteomics and CRISPR/Cas9-mediated tagging of endogenous spatacsin, we identified a subset of 14-3-3 proteins as physiological interactors of spatacsin. The interaction is modulated by Protein Kinase A (PKA)-dependent phosphorylation of spatacsin at Ser1955, which initiates spatacsin trafficking from the plasma membrane to the intracellular space. Our study provides novel insight in understanding spatacsin physio-pathological roles with mechanistic dissection of its associated pathways.
