## Supplementary File 1 for "Cytosolic sequestration of spatacsin by Protein Kinase A and 14-3-3 proteins"

### Sheet: DIOPT_output
Green highlighting indicates orthologs selected for downstream analyses
Mouse GeneID	Mouse Gene ID	MGIID	Mouse Symbol	Species	Human GeneID	HGNCID	Human Symbol	HGNC approved ID	DIOPT Score	Weighted Score	Rank	Best Score	Best Score Reverse	Prediction Derived From
Rhog	56212	1928370	Rhog	Human	391	672	RHOG	RHOG	15	15.3	high	Yes	Yes	Compara, eggNOG, HGNC, Hieranoid, Homologene, Inparanoid, OMA, OrthoDB, OrthoFinder, OrthoInspector, orthoMCL, Panther, Phylome, RoundUp, TreeFam
Pdhb	68263	1915513	Pdhb	Human	5162	8808	PDHB	PDHB	16	16.25	high	Yes	Yes	Compara, eggNOG, HGNC, Hieranoid, Homologene, Inparanoid, Isobase, OMA, OrthoDB, OrthoFinder, OrthoInspector, orthoMCL, Panther, Phylome, RoundUp, TreeFam
Ddx39b	53817	99240	Ddx39b	Human	7919	13917	DDX39B	DDX39B	15	15.3	high	Yes	Yes	Compara, eggNOG, HGNC, Hieranoid, Homologene, Inparanoid, OMA, OrthoDB, OrthoFinder, OrthoInspector, orthoMCL, Panther, Phylome, RoundUp, TreeFam
Sdhb	67680	1914930	Sdhb	Human	6390	10681	SDHB	SDHB	15	15.24	high	Yes	Yes	Compara, eggNOG, HGNC, Hieranoid, Homologene, Inparanoid, Isobase, OMA, OrthoFinder, OrthoInspector, orthoMCL, Panther, Phylome, RoundUp, TreeFam
Exog	208194	2143333	Exog	Human	9941	3347	EXOG	EXOG	15	15.3	high	Yes	Yes	Compara, eggNOG, HGNC, Hieranoid, Homologene, Inparanoid, OMA, OrthoDB, OrthoFinder, OrthoInspector, orthoMCL, Panther, Phylome, RoundUp, TreeFam
Snap25	20614	98331	Snap25	Human	6616	11132	SNAP25	SNAP25	16	16.25	high	Yes	Yes	Compara, eggNOG, HGNC, Hieranoid, Homologene, Inparanoid, Isobase, OMA, OrthoDB, OrthoFinder, OrthoInspector, orthoMCL, Panther, Phylome, RoundUp, TreeFam
Pfkm	18642	97548	Pfkm	Human	5213	8877	PFKM	PFKM	16	16.25	high	Yes	Yes	Compara, eggNOG, HGNC, Hieranoid, Homologene, Inparanoid, Isobase, OMA, OrthoDB, OrthoFinder, OrthoInspector, orthoMCL, Panther, Phylome, RoundUp, TreeFam
Limch1	77569	1924819	Limch1	Human	22998	29191	LIMCH1	LIMCH1	15	15.34	high	Yes	Yes	Compara, eggNOG, HGNC, Hieranoid, Homologene, Inparanoid, Isobase, OMA, OrthoDB, OrthoFinder, OrthoInspector, orthoMCL, Panther, RoundUp, TreeFam
Dclk1	13175	1330861	Dclk1	Human	9201	2700	DCLK1	DCLK1	14	14.29	high	Yes	Yes	Compara, eggNOG, HGNC, Hieranoid, Homologene, Inparanoid, OrthoDB, OrthoFinder, OrthoInspector, orthoMCL, Panther, Phylome, RoundUp, TreeFam
Mthfd1	108156	1342005	Mthfd1	Human	4522	7432	MTHFD1	MTHFD1	16	16.25	high	Yes	Yes	Compara, eggNOG, HGNC, Hieranoid, Homologene, Inparanoid, Isobase, OMA, OrthoDB, OrthoFinder, OrthoInspector, orthoMCL, Panther, Phylome, RoundUp, TreeFam
Ppp1cc	19047	104872	Ppp1cc	Human	5501	9283	PPP1CC	PPP1CC	8	8.3	moderate	Yes	No	Compara, eggNOG, HGNC, OMA, OrthoFinder, orthoMCL, Panther, TreeFam
Pcbp2	18521	108202	Pcbp2	Human	5094	8648	PCBP2	PCBP2	15	15.3	high	Yes	Yes	Compara, eggNOG, HGNC, Hieranoid, Homologene, Inparanoid, OMA, OrthoDB, OrthoFinder, OrthoInspector, orthoMCL, Panther, Phylome, RoundUp, TreeFam
Pcbp1	23983	1345635	Pcbp1	Human	5093	8647	PCBP1	PCBP1	15	15.24	high	Yes	Yes	Compara, eggNOG, HGNC, Hieranoid, Homologene, Inparanoid, Isobase, OMA, OrthoFinder, OrthoInspector, orthoMCL, Panther, Phylome, RoundUp, TreeFam
Coro1c	23790	1345964	Coro1c	Human	23603	2254	CORO1C	CORO1C	15	15.3	high	Yes	Yes	Compara, eggNOG, HGNC, Hieranoid, Homologene, Inparanoid, OMA, OrthoDB, OrthoFinder, OrthoInspector, orthoMCL, Panther, Phylome, RoundUp, TreeFam
Ddx21	56200	1860494	Ddx21	Human	9188	2744	DDX21	DDX21	15	15.3	high	Yes	Yes	Compara, eggNOG, HGNC, Hieranoid, Homologene, Inparanoid, OMA, OrthoDB, OrthoFinder, OrthoInspector, orthoMCL, Panther, Phylome, RoundUp, TreeFam
Atp2a2	11938	88110	Atp2a2	Human	488	812	ATP2A2	ATP2A2	15	15.3	high	Yes	Yes	Compara, eggNOG, HGNC, Hieranoid, Homologene, Inparanoid, OMA, OrthoDB, OrthoFinder, OrthoInspector, orthoMCL, Panther, Phylome, RoundUp, TreeFam
Supt16	114741	1890948	Supt16	Human	11198	11465	SUPT16H	SUPT16H	14	14.29	high	Yes	Yes	Compara, eggNOG, HGNC, Hieranoid, Homologene, Inparanoid, OMA, OrthoFinder, OrthoInspector, orthoMCL, Panther, Phylome, RoundUp, TreeFam
Hnrnpl	15388	104816	Hnrnpl	Human	3191	5045	HNRNPL	HNRNPL	15	15.3	high	Yes	Yes	Compara, eggNOG, HGNC, Hieranoid, Homologene, Inparanoid, OMA, OrthoDB, OrthoFinder, OrthoInspector, orthoMCL, Panther, Phylome, RoundUp, TreeFam
Ssrp1	20833	107912	Ssrp1	Human	6749	11327	SSRP1	SSRP1	14	14.21	high	Yes	Yes	Compara, eggNOG, HGNC, Hieranoid, Homologene, Inparanoid, Isobase, OMA, OrthoFinder, OrthoInspector, orthoMCL, Panther, Phylome, TreeFam
Atp6v1b2	11966	109618	Atp6v1b2	Human	526	854	ATP6V1B2	ATP6V1B2	16	16.25	high	Yes	Yes	Compara, eggNOG, HGNC, Hieranoid, Homologene, Inparanoid, Isobase, OMA, OrthoDB, OrthoFinder, OrthoInspector, orthoMCL, Panther, Phylome, RoundUp, TreeFam
Wrnip1	78903	1926153	Wrnip1	Human	56897	20876	WRNIP1	WRNIP1	15	15.24	high	Yes	Yes	Compara, eggNOG, HGNC, Hieranoid, Homologene, Inparanoid, Isobase, OMA, OrthoFinder, OrthoInspector, orthoMCL, Panther, Phylome, RoundUp, TreeFam
Cct4	12464	104689	Cct4	Human	10575	1617	CCT4	CCT4	14	14.27	high	Yes	Yes	Compara, eggNOG, HGNC, Hieranoid, Homologene, Inparanoid, OMA, OrthoDB, OrthoFinder, OrthoInspector, orthoMCL, Panther, Phylome, TreeFam
Snd1	56463	1929266	Snd1	Human	27044	30646	SND1	SND1	13	13.26	high	Yes	Yes	Compara, eggNOG, HGNC, Hieranoid, Homologene, Inparanoid, OMA, OrthoFinder, OrthoInspector, orthoMCL, Panther, Phylome, TreeFam
Sf3b3	101943	1289341	Sf3b3	Human	23450	10770	SF3B3	SF3B3	15	15.24	high	Yes	Yes	Compara, eggNOG, HGNC, Hieranoid, Homologene, Inparanoid, Isobase, OMA, OrthoFinder, OrthoInspector, orthoMCL, Panther, Phylome, RoundUp, TreeFam
Nono	53610	1855692	Nono	Human	4841	7871	NONO	NONO	15	15.3	high	Yes	Yes	Compara, eggNOG, HGNC, Hieranoid, Homologene, Inparanoid, OMA, OrthoDB, OrthoFinder, OrthoInspector, orthoMCL, Panther, Phylome, RoundUp, TreeFam
Atp6v1a	11964	1201780	Atp6v1a	Human	523	851	ATP6V1A	ATP6V1A	15	15.24	high	Yes	Yes	Compara, eggNOG, HGNC, Hieranoid, Homologene, Inparanoid, Isobase, OMA, OrthoFinder, OrthoInspector, orthoMCL, Panther, Phylome, RoundUp, TreeFam
Ap2m1	11773	1298405	Ap2m1	Human	1173	564	AP2M1	AP2M1	15	15.3	high	Yes	Yes	Compara, eggNOG, HGNC, Hieranoid, Homologene, Inparanoid, OMA, OrthoDB, OrthoFinder, OrthoInspector, orthoMCL, Panther, Phylome, RoundUp, TreeFam
Idh3b	170718	2158650	Idh3b	Human	3420	5385	IDH3B	IDH3B	15	15.24	high	Yes	Yes	Compara, eggNOG, HGNC, Hieranoid, Homologene, Inparanoid, Isobase, OMA, OrthoFinder, OrthoInspector, orthoMCL, Panther, Phylome, RoundUp, TreeFam
Dhx30	72831	1920081	Dhx30	Human	22907	16716	DHX30	DHX30	16	16.25	high	Yes	Yes	Compara, eggNOG, HGNC, Hieranoid, Homologene, Inparanoid, Isobase, OMA, OrthoDB, OrthoFinder, OrthoInspector, orthoMCL, Panther, Phylome, RoundUp, TreeFam
Epb41l3	13823	103008	Epb41l3	Human	23136	3380	EPB41L3	EPB41L3	15	15.3	high	Yes	Yes	Compara, eggNOG, HGNC, Hieranoid, Homologene, Inparanoid, OMA, OrthoDB, OrthoFinder, OrthoInspector, orthoMCL, Panther, Phylome, RoundUp, TreeFam
Parp1	11545	1340806	Parp1	Human	142	270	PARP1	PARP1	15	15.24	high	Yes	Yes	Compara, eggNOG, HGNC, Hieranoid, Homologene, Inparanoid, Isobase, OMA, OrthoFinder, OrthoInspector, orthoMCL, Panther, Phylome, RoundUp, TreeFam
Mcm7	17220	1298398	Mcm7	Human	4176	6950	MCM7	MCM7	15	15.3	high	Yes	Yes	Compara, eggNOG, HGNC, Hieranoid, Homologene, Inparanoid, OMA, OrthoDB, OrthoFinder, OrthoInspector, orthoMCL, Panther, Phylome, RoundUp, TreeFam
Syn2	20965	103020	Syn2	Human	6854	11495	SYN2	SYN2	14	14.34	high	Yes	Yes	Compara, eggNOG, HGNC, Hieranoid, Homologene, Inparanoid, OMA, OrthoDB, OrthoFinder, OrthoInspector, orthoMCL, Panther, Phylome, RoundUp
Slc25a12	78830	1926080	Slc25a12	Human	8604	10982	SLC25A12	SLC25A12	14	14.34	high	Yes	Yes	Compara, eggNOG, HGNC, Hieranoid, Homologene, Inparanoid, Isobase, OMA, OrthoFinder, OrthoInspector, Panther, Phylome, RoundUp, TreeFam
Tufm	233870	1923686	Tufm	Human	7284	12420	TUFM	TUFM	13	13.36	high	Yes	Yes	eggNOG, HGNC, Hieranoid, Homologene, Inparanoid, OMA, OrthoFinder, OrthoInspector, orthoMCL, Panther, Phylome, RoundUp, TreeFam
Stxbp1	20910	107363	Stxbp1	Human	6812	11444	STXBP1	STXBP1	15	15.24	high	Yes	Yes	Compara, eggNOG, HGNC, Hieranoid, Homologene, Inparanoid, Isobase, OMA, OrthoFinder, OrthoInspector, orthoMCL, Panther, Phylome, RoundUp, TreeFam
Ppp1r9b	217124	2387581	Ppp1r9b	Human	84687	9298	PPP1R9B	PPP1R9B	13	13.44	high	Yes	Yes	Compara, eggNOG, HGNC, Hieranoid, Homologene, Inparanoid, OMA, OrthoDB, OrthoFinder, OrthoInspector, Panther, Phylome, RoundUp
Syn1	20964	98460	Syn1	Human	6853	11494	SYN1	SYN1	15	15.3	high	Yes	Yes	Compara, eggNOG, HGNC, Hieranoid, Homologene, Inparanoid, OMA, OrthoDB, OrthoFinder, OrthoInspector, orthoMCL, Panther, Phylome, RoundUp, TreeFam
Dhx9	13211	108177	Dhx9	Human	1660	2750	DHX9	DHX9	15	15.24	high	Yes	Yes	Compara, eggNOG, HGNC, Hieranoid, Homologene, Inparanoid, Isobase, OMA, OrthoFinder, OrthoInspector, orthoMCL, Panther, Phylome, RoundUp, TreeFam
Cct6a	12466	107943	Cct6a	Human	908	1620	CCT6A	CCT6A	13	13.36	high	Yes	Yes	eggNOG, HGNC, Hieranoid, Homologene, Inparanoid, OrthoDB, OrthoFinder, OrthoInspector, orthoMCL, Panther, Phylome, RoundUp, TreeFam
Rps7	20115	1333818	Rps7	Human	6201	10440	RPS7	RPS7	14	14.29	high	Yes	Yes	Compara, eggNOG, HGNC, Hieranoid, Homologene, Inparanoid, OMA, OrthoFinder, OrthoInspector, orthoMCL, Panther, Phylome, RoundUp, TreeFam
Dnm1	13429	107384	Dnm1	Human	1759	2972	DNM1	DNM1	15	15.3	high	Yes	Yes	Compara, eggNOG, HGNC, Hieranoid, Homologene, Inparanoid, OMA, OrthoDB, OrthoFinder, OrthoInspector, orthoMCL, Panther, Phylome, RoundUp, TreeFam
Myh14	71960	1919210	Myh14	Human	79784	23212	MYH14	MYH14	14	14.39	high	Yes	Yes	Compara, eggNOG, HGNC, Hieranoid, Homologene, Inparanoid, OMA, OrthoDB, OrthoFinder, OrthoInspector, orthoMCL, Panther, RoundUp, TreeFam
Tcp1	21454	98535	Tcp1	Human	6950	11655	TCP1	TCP1	14	14.39	high	Yes	Yes	Compara, eggNOG, HGNC, Hieranoid, Homologene, Inparanoid, OMA, OrthoDB, OrthoFinder, OrthoInspector, orthoMCL, Panther, RoundUp, TreeFam
Basp1	70350	1917600	Basp1	Human	10409	957	BASP1	BASP1	13	13.37	high	Yes	Yes	Compara, eggNOG, HGNC, Hieranoid, Homologene, Inparanoid, Isobase, OMA, OrthoFinder, OrthoInspector, orthoMCL, Panther, RoundUp
Myh11	17880	102643	Myh11	Human	4629	7569	MYH11	MYH11	15	15.3	high	Yes	Yes	Compara, eggNOG, HGNC, Hieranoid, Homologene, Inparanoid, OMA, OrthoDB, OrthoFinder, OrthoInspector, orthoMCL, Panther, Phylome, RoundUp, TreeFam
Myh9	17886	107717	Myh9	Human	4627	7579	MYH9	MYH9	16	16.25	high	Yes	Yes	Compara, eggNOG, HGNC, Hieranoid, Homologene, Inparanoid, Isobase, OMA, OrthoDB, OrthoFinder, OrthoInspector, orthoMCL, Panther, Phylome, RoundUp, TreeFam
Ywhah	22629	109194	Ywhah	Human	7533	12853	YWHAH	YWHAH	15	15.3	high	Yes	Yes	Compara, eggNOG, HGNC, Hieranoid, Homologene, Inparanoid, OMA, OrthoDB, OrthoFinder, OrthoInspector, orthoMCL, Panther, Phylome, RoundUp, TreeFam
Myh10	77579	1930780	Myh10	Human	4628	7568	MYH10	MYH10	16	16.25	high	Yes	Yes	Compara, eggNOG, HGNC, Hieranoid, Homologene, Inparanoid, Isobase, OMA, OrthoDB, OrthoFinder, OrthoInspector, orthoMCL, Panther, Phylome, RoundUp, TreeFam
Acly	104112	103251	Acly	Human	47	115	ACLY	ACLY	14	14.23	high	Yes	Yes	Compara, eggNOG, HGNC, Hieranoid, Homologene, Inparanoid, Isobase, OrthoFinder, OrthoInspector, orthoMCL, Panther, Phylome, RoundUp, TreeFam
Ywhab	54401	1891917	Ywhab	Human	7529	12849	YWHAB	YWHAB	14	14.29	high	Yes	Yes	Compara, eggNOG, HGNC, Hieranoid, Homologene, Inparanoid, OMA, OrthoFinder, OrthoInspector, orthoMCL, Panther, Phylome, RoundUp, TreeFam
Myo5a	17918	105976	Myo5a	Human	4644	7602	MYO5A	MYO5A	14	14.39	high	Yes	Yes	Compara, eggNOG, HGNC, Hieranoid, Homologene, Inparanoid, OMA, OrthoDB, OrthoFinder, OrthoInspector, orthoMCL, Panther, RoundUp, TreeFam
Gnb2l1	14694	101849	Rack1	Human	10399	4399	RACK1	RACK1	15	15.3	high	Yes	Yes	Compara, eggNOG, HGNC, Hieranoid, Homologene, Inparanoid, OMA, OrthoDB, OrthoFinder, OrthoInspector, orthoMCL, Panther, Phylome, RoundUp, TreeFam
Gnb1	14688	95781	Gnb1	Human	2782	4396	GNB1	GNB1	16	16.25	high	Yes	Yes	Compara, eggNOG, HGNC, Hieranoid, Homologene, Inparanoid, Isobase, OMA, OrthoDB, OrthoFinder, OrthoInspector, orthoMCL, Panther, Phylome, RoundUp, TreeFam
Hspd1	15510	96242	Hspd1	Human	3329	5261	HSPD1	HSPD1	14	14.31	high	Yes	Yes	eggNOG, HGNC, Hieranoid, Homologene, Inparanoid, Isobase, OMA, OrthoFinder, OrthoInspector, orthoMCL, Panther, Phylome, RoundUp, TreeFam
Ighg1	16017	96446	Ighg1	Human	3502	5527	IGHG3		4	4.15	high	Yes	Yes	Hieranoid, Inparanoid, OrthoInspector, Panther
Ighg1	16017	96446	Ighg1	Human	3501	5526	IGHG2		4	4.15	high	Yes	Yes	Hieranoid, Inparanoid, OrthoInspector, Panther
Ighg1	16017	96446	Ighg1	Human	3503	5528	IGHG4		4	4.15	high	Yes	Yes	Hieranoid, Inparanoid, OrthoInspector, Panther
Ighg1	16017	96446	Ighg1	Human	3500	5525	IGHG1	IGHG1	4	4.15	high	Yes	Yes	Hieranoid, Inparanoid, OrthoInspector, Panther
Rps11	27207	1351329	Rps11	Human	6205	10384	RPS11	RPS11	14	14.29	high	Yes	Yes	Compara, eggNOG, HGNC, Hieranoid, Homologene, Inparanoid, OMA, OrthoFinder, OrthoInspector, orthoMCL, Panther, Phylome, RoundUp, TreeFam
Ywhaq	22630	891963	Ywhaq	Human	10971	12854	YWHAQ	YWHAQ	9	9.3	high	Yes	Yes	Compara, eggNOG, HGNC, Homologene, OMA, OrthoFinder, orthoMCL, Panther, TreeFam
Sfpq	71514	1918764	Sfpq	Human	6421	10774	SFPQ	SFPQ	14	14.29	high	Yes	Yes	Compara, eggNOG, HGNC, Hieranoid, Homologene, Inparanoid, OMA, OrthoFinder, OrthoInspector, orthoMCL, Panther, Phylome, RoundUp, TreeFam
Hist1h4a	326619	2448419	Hist1h4a	Human	554313	29607	HIST2H4B	H4C1	5	4.81	moderate	Yes	No	eggNOG, Homologene, OMA, OrthoFinder, orthoMCL
Rpl12	269261	98002	Rpl12	Human	6136	10302	RPL12	RPL12	12	12.48	high	Yes	Yes	Compara, eggNOG, HGNC, Hieranoid, Homologene, Inparanoid, OMA, OrthoFinder, OrthoInspector, Panther, RoundUp, TreeFam
Ywhag	22628	108109	Ywhag	Human	7532	12852	YWHAG	YWHAG	15	15.3	high	Yes	Yes	Compara, eggNOG, HGNC, Hieranoid, Homologene, Inparanoid, OMA, OrthoDB, OrthoFinder, OrthoInspector, orthoMCL, Panther, Phylome, RoundUp, TreeFam
Npepps	19155	1101358	Npepps	Human	9520	7900	NPEPPS	NPEPPS	16	16.25	high	Yes	Yes	Compara, eggNOG, HGNC, Hieranoid, Homologene, Inparanoid, Isobase, OMA, OrthoDB, OrthoFinder, OrthoInspector, orthoMCL, Panther, Phylome, RoundUp, TreeFam
Hnrnpr	74326	1891692	Hnrnpr	Human	10236	5047	HNRNPR	HNRNPR	15	15.3	high	Yes	Yes	Compara, eggNOG, HGNC, Hieranoid, Homologene, Inparanoid, OMA, OrthoDB, OrthoFinder, OrthoInspector, orthoMCL, Panther, Phylome, RoundUp, TreeFam
Rac1	19353	97845	Rac1	Human	5879	9801	RAC1	RAC1	15	15.3	high	Yes	Yes	Compara, eggNOG, HGNC, Hieranoid, Homologene, Inparanoid, OMA, OrthoDB, OrthoFinder, OrthoInspector, orthoMCL, Panther, Phylome, RoundUp, TreeFam
Hk1	15275	96103	Hk1	Human	3098	4922	HK1	HK1	16	16.25	high	Yes	Yes	Compara, eggNOG, HGNC, Hieranoid, Homologene, Inparanoid, Isobase, OMA, OrthoDB, OrthoFinder, OrthoInspector, orthoMCL, Panther, Phylome, RoundUp, TreeFam
Cnp	12799	88437	Cnp	Human	1267	2158	CNP	CNP	13	13.16	high	Yes	Yes	Compara, eggNOG, HGNC, Hieranoid, Homologene, Isobase, OMA, OrthoFinder, OrthoInspector, orthoMCL, Panther, Phylome, TreeFam
Rps3	27050	1350917	Rps3	Human	6188	10420	RPS3	RPS3	14	14.29	high	Yes	Yes	Compara, eggNOG, HGNC, Hieranoid, Homologene, Inparanoid, OMA, OrthoFinder, OrthoInspector, orthoMCL, Panther, Phylome, RoundUp, TreeFam
Ywhae	22627	894689	Ywhae	Human	7531	12851	YWHAE	YWHAE	16	16.25	high	Yes	Yes	Compara, eggNOG, HGNC, Hieranoid, Homologene, Inparanoid, Isobase, OMA, OrthoDB, OrthoFinder, OrthoInspector, orthoMCL, Panther, Phylome, RoundUp, TreeFam
Atp5o	28080	106341	Atp5o	Human	539	850	ATP5PO	ATP5PO	14	14.29	high	Yes	Yes	Compara, eggNOG, HGNC, Hieranoid, Homologene, Inparanoid, OMA, OrthoFinder, OrthoInspector, orthoMCL, Panther, Phylome, RoundUp, TreeFam
Dbn1	56320	1931838	Dbn1	Human	1627	2695	DBN1	DBN1	13	13.26	high	Yes	Yes	Compara, eggNOG, HGNC, Hieranoid, Homologene, Inparanoid, OMA, OrthoFinder, OrthoInspector, orthoMCL, Panther, Phylome, TreeFam
Hsph1	15505	105053	Hsph1	Human	10808	16969	HSPH1	HSPH1	15	15.3	high	Yes	Yes	Compara, eggNOG, HGNC, Hieranoid, Homologene, Inparanoid, OMA, OrthoDB, OrthoFinder, OrthoInspector, orthoMCL, Panther, Phylome, RoundUp, TreeFam
Hspa1a	193740	96244	Hspa1a	Human	3304	5233	HSPA1B	HSPA1B	14	13.8	high	Yes	Yes	Compara, eggNOG, Hieranoid, Homologene, Inparanoid, OMA, OrthoDB, OrthoFinder, OrthoInspector, orthoMCL, Panther, Phylome, RoundUp, TreeFam
Ppp3ca	19055	107164	Ppp3ca	Human	5530	9314	PPP3CA	PPP3CA	15	15.24	high	Yes	Yes	Compara, eggNOG, HGNC, Hieranoid, Homologene, Inparanoid, Isobase, OMA, OrthoFinder, OrthoInspector, orthoMCL, Panther, Phylome, RoundUp, TreeFam
Ap3b2	11775	1100869	Ap3b2	Human	8120	567	AP3B2	AP3B2	15	15.3	high	Yes	Yes	Compara, eggNOG, HGNC, Hieranoid, Homologene, Inparanoid, OMA, OrthoDB, OrthoFinder, OrthoInspector, orthoMCL, Panther, Phylome, RoundUp, TreeFam
Rab1b	76308	1923558	Rab1b	Human	81876	18370	RAB1B	RAB1B	14	14.39	high	Yes	Yes	Compara, eggNOG, HGNC, Hieranoid, Homologene, Inparanoid, OMA, OrthoDB, OrthoFinder, OrthoInspector, orthoMCL, Panther, RoundUp, TreeFam
Atp5a1	11946	88115	Atp5a1	Human	498	823	ATP5F1A	ATP5F1A	15	15.24	high	Yes	Yes	Compara, eggNOG, HGNC, Hieranoid, Homologene, Inparanoid, Isobase, OMA, OrthoFinder, OrthoInspector, orthoMCL, Panther, Phylome, RoundUp, TreeFam
Vdac3	22335	106922	Vdac3	Human	7419	12674	VDAC3	VDAC3	13	13.38	high	Yes	Yes	Compara, HGNC, Hieranoid, Homologene, Inparanoid, Isobase, OMA, OrthoFinder, OrthoInspector, orthoMCL, Panther, Phylome, RoundUp
Slc25a5	11740	1353496	Slc25a5	Human	292	10991	SLC25A5	SLC25A5	15	15.3	high	Yes	Yes	Compara, eggNOG, HGNC, Hieranoid, Homologene, Inparanoid, OMA, OrthoDB, OrthoFinder, OrthoInspector, orthoMCL, Panther, Phylome, RoundUp, TreeFam
Slc25a4	11739	1353495	Slc25a4	Human	291	10990	SLC25A4	SLC25A4	16	16.25	high	Yes	Yes	Compara, eggNOG, HGNC, Hieranoid, Homologene, Inparanoid, Isobase, OMA, OrthoDB, OrthoFinder, OrthoInspector, orthoMCL, Panther, Phylome, RoundUp, TreeFam
Ywhaz	22631	109484	Ywhaz	Human	7534	12855	YWHAZ	YWHAZ	16	16.25	high	Yes	Yes	Compara, eggNOG, HGNC, Hieranoid, Homologene, Inparanoid, Isobase, OMA, OrthoDB, OrthoFinder, OrthoInspector, orthoMCL, Panther, Phylome, RoundUp, TreeFam
Gnao1	14681	95775	Gnao1	Human	2775	4389	GNAO1	GNAO1	15	15.35	high	Yes	Yes	Compara, eggNOG, HGNC, Hieranoid, Homologene, Inparanoid, Isobase, OMA, OrthoDB, OrthoFinder, OrthoInspector, Panther, Phylome, RoundUp, TreeFam
Vdac2	22334	106915	Vdac2	Human	7417	12672	VDAC2	VDAC2	15	15.3	high	Yes	Yes	Compara, eggNOG, HGNC, Hieranoid, Homologene, Inparanoid, OMA, OrthoDB, OrthoFinder, OrthoInspector, orthoMCL, Panther, Phylome, RoundUp, TreeFam
Rab5c	19345	105306	Rab5c	Human	5878	9785	RAB5C	RAB5C	16	16.25	high	Yes	Yes	Compara, eggNOG, HGNC, Hieranoid, Homologene, Inparanoid, Isobase, OMA, OrthoDB, OrthoFinder, OrthoInspector, orthoMCL, Panther, Phylome, RoundUp, TreeFam
Rhog	56212	1928370	Rhog	Human	23433	17736	RHOQ		3	2.91	low	No	No	eggNOG, OrthoDB, OrthoFinder
Rhog	56212	1928370	Rhog	Human	5879	9801	RAC1		3	2.91	low	No	No	eggNOG, OrthoDB, OrthoFinder
Rhog	56212	1928370	Rhog	Human	5881	9803	RAC3		3	2.91	low	No	No	eggNOG, OrthoDB, OrthoFinder
Rhog	56212	1928370	Rhog	Human	58480	17794	RHOU		3	2.91	low	No	No	eggNOG, OrthoDB, OrthoFinder
Rhog	56212	1928370	Rhog	Human	5880	9802	RAC2		3	2.91	low	No	No	eggNOG, OrthoDB, OrthoFinder
Rhog	56212	1928370	Rhog	Human	998	1736	CDC42		3	2.91	low	No	No	eggNOG, OrthoDB, OrthoFinder
Rhog	56212	1928370	Rhog	Human	54509	15703	RHOF		2	1.91	low	No	No	eggNOG, OrthoDB
Rhog	56212	1928370	Rhog	Human	171177	18313	RHOV		2	1.91	low	No	No	eggNOG, OrthoDB
Rhog	56212	1928370	Rhog	Human	57381	688	RHOJ		2	1.91	low	No	No	eggNOG, OrthoDB
Pdhb	68263	1915513	Pdhb	Human	594	987	BCKDHB		2	1.91	low	No	No	eggNOG, OrthoDB
Ddx39b	53817	99240	Ddx39b	Human	10212	17821	DDX39A		5	4.84	moderate	No	No	eggNOG, OrthoDB, OrthoFinder, orthoMCL, RoundUp
Exog	208194	2143333	Exog	Human	2021	3346	ENDOG		4	3.81	moderate	No	No	eggNOG, OrthoDB, OrthoFinder, orthoMCL
Snap25	20614	98331	Snap25	Human	8773	11131	SNAP23		4	3.94	moderate	No	No	eggNOG, OrthoDB, OrthoFinder, RoundUp
Pfkm	18642	97548	Pfkm	Human	5211	8876	PFKL		5	4.84	moderate	No	No	eggNOG, OrthoDB, OrthoFinder, orthoMCL, RoundUp
Pfkm	18642	97548	Pfkm	Human	5214	8878	PFKP		5	4.84	moderate	No	No	eggNOG, OrthoDB, OrthoFinder, orthoMCL, RoundUp
Limch1	77569	1924819	Limch1	Human	4008	6646	LMO7		2	1.93	low	No	No	eggNOG, RoundUp
Dclk1	13175	1330861	Dclk1	Human	166614	19002	DCLK2		4	3.81	moderate	No	No	eggNOG, OrthoDB, OrthoFinder, orthoMCL
Dclk1	13175	1330861	Dclk1	Human	79012	28788	CAMKV		2	1.91	low	No	No	eggNOG, OrthoDB
Dclk1	13175	1330861	Dclk1	Human	139728	13415	PNCK		2	1.91	low	No	No	eggNOG, OrthoDB
Dclk1	13175	1330861	Dclk1	Human	8536	1459	CAMK1		2	1.91	low	No	No	eggNOG, OrthoDB
Dclk1	13175	1330861	Dclk1	Human	57172	14585	CAMK1G		2	1.91	low	No	No	eggNOG, OrthoDB
Dclk1	13175	1330861	Dclk1	Human	814	1464	CAMK4		2	1.91	low	No	No	eggNOG, OrthoDB
Dclk1	13175	1330861	Dclk1	Human	57118	19341	CAMK1D		2	1.91	low	No	No	eggNOG, OrthoDB
Dclk1	13175	1330861	Dclk1	Human	65975	14568	STK33		2	1.91	low	No	No	eggNOG, OrthoDB
Dclk1	13175	1330861	Dclk1	Human	1641	2714	DCX		2	1.91	low	No	No	eggNOG, OrthoDB
Dclk1	13175	1330861	Dclk1	Human	5681	9529	PSKH1		2	1.91	low	No	No	eggNOG, OrthoDB
Dclk1	13175	1330861	Dclk1	Human	85481	18997	PSKH2		2	1.91	moderate	No	Yes	eggNOG, OrthoDB
Dclk1	13175	1330861	Dclk1	Human	85443	19005	DCLK3		2	1.91	low	No	No	eggNOG, OrthoDB
Mthfd1	108156	1342005	Mthfd1	Human	25902	21055	MTHFD1L		4	3.81	moderate	No	No	eggNOG, OrthoDB, OrthoFinder, orthoMCL
Ppp1cc	19047	104872	Ppp1cc	Human	5500	9282	PPP1CB		3	2.8	low	No	No	eggNOG, OrthoFinder, orthoMCL
Ppp1cc	19047	104872	Ppp1cc	Human	5499	9281	PPP1CA		3	2.8	low	No	No	eggNOG, OrthoFinder, orthoMCL
Pcbp2	18521	108202	Pcbp2	Human	54039	8651	PCBP3		5	4.84	moderate	No	No	eggNOG, OrthoDB, OrthoFinder, orthoMCL, RoundUp
Pcbp2	18521	108202	Pcbp2	Human	57060	8652	PCBP4		4	3.94	moderate	No	No	eggNOG, OrthoDB, OrthoFinder, RoundUp
Pcbp2	18521	108202	Pcbp2	Human	5093	8647	PCBP1		4	3.81	moderate	No	No	eggNOG, OrthoDB, OrthoFinder, orthoMCL
Pcbp1	23983	1345635	Pcbp1	Human	54039	8651	PCBP3		3	2.8	low	No	No	eggNOG, OrthoFinder, orthoMCL
Pcbp1	23983	1345635	Pcbp1	Human	5094	8648	PCBP2		3	2.8	low	No	No	eggNOG, OrthoFinder, orthoMCL
Pcbp1	23983	1345635	Pcbp1	Human	57060	8652	PCBP4		2	1.9	low	No	No	eggNOG, OrthoFinder
Coro1c	23790	1345964	Coro1c	Human	11151	2252	CORO1A		5	4.84	moderate	No	No	eggNOG, OrthoDB, OrthoFinder, orthoMCL, RoundUp
Coro1c	23790	1345964	Coro1c	Human	84940	21356	CORO6		5	4.84	moderate	No	No	eggNOG, OrthoDB, OrthoFinder, orthoMCL, RoundUp
Coro1c	23790	1345964	Coro1c	Human	10391	2256	CORO2B		5	4.84	moderate	No	No	eggNOG, OrthoDB, OrthoFinder, orthoMCL, RoundUp
Coro1c	23790	1345964	Coro1c	Human	57175	2253	CORO1B		5	4.84	moderate	No	No	eggNOG, OrthoDB, OrthoFinder, orthoMCL, RoundUp
Coro1c	23790	1345964	Coro1c	Human	7464	2255	CORO2A		4	3.81	moderate	No	No	eggNOG, OrthoDB, OrthoFinder, orthoMCL
Ddx21	56200	1860494	Ddx21	Human	79009	17906	DDX50		4	3.81	moderate	No	No	eggNOG, OrthoDB, OrthoFinder, orthoMCL
Atp2a2	11938	88110	Atp2a2	Human	489	813	ATP2A3		4	3.81	moderate	No	No	eggNOG, OrthoDB, OrthoFinder, orthoMCL
Atp2a2	11938	88110	Atp2a2	Human	487	811	ATP2A1		4	3.81	moderate	No	No	eggNOG, OrthoDB, OrthoFinder, orthoMCL
Atp2a2	11938	88110	Atp2a2	Human	27032	13211	ATP2C1		3	2.81	low	No	No	eggNOG, OrthoDB, orthoMCL
Atp2a2	11938	88110	Atp2a2	Human	9914	29103	ATP2C2		3	2.81	low	No	No	eggNOG, OrthoDB, orthoMCL
Atp2a2	11938	88110	Atp2a2	Human	476	799	ATP1A1		2	1.91	low	No	No	eggNOG, OrthoDB
Hnrnpl	15388	104816	Hnrnpl	Human	92906	25127	HNRNPLL		3	2.91	low	No	No	eggNOG, OrthoDB, OrthoFinder
Atp6v1b2	11966	109618	Atp6v1b2	Human	525	853	ATP6V1B1		4	3.81	moderate	No	No	eggNOG, OrthoDB, OrthoFinder, orthoMCL
Cct4	12464	104689	Cct4	Human	22948	1618	CCT5		2	1.91	low	No	No	eggNOG, OrthoDB
Cct4	12464	104689	Cct4	Human	908	1620	CCT6A		2	1.91	low	No	No	eggNOG, OrthoDB
Cct4	12464	104689	Cct4	Human	7203	1616	CCT3		2	1.91	low	No	No	eggNOG, OrthoDB
Cct4	12464	104689	Cct4	Human	10693	1621	CCT6B		2	1.91	low	No	No	eggNOG, OrthoDB
Nono	53610	1855692	Nono	Human	55269	20320	PSPC1		4	3.94	moderate	No	No	eggNOG, OrthoDB, OrthoFinder, RoundUp
Nono	53610	1855692	Nono	Human	6421	10774	SFPQ		4	3.94	moderate	No	No	eggNOG, OrthoDB, OrthoFinder, RoundUp
Ap2m1	11773	1298405	Ap2m1	Human	10053	558	AP1M2		2	2.01	low	No	No	OrthoDB, OrthoFinder
Ap2m1	11773	1298405	Ap2m1	Human	8907	13667	AP1M1		2	2.01	low	No	No	OrthoDB, OrthoFinder
Idh3b	170718	2158650	Idh3b	Human	3421	5386	IDH3G		3	2.8	low	No	No	eggNOG, OrthoFinder, orthoMCL
Dhx30	72831	1920081	Dhx30	Human	54505	15815	DHX29		3	2.91	low	No	No	eggNOG, OrthoDB, OrthoFinder
Dhx30	72831	1920081	Dhx30	Human	1660	2750	DHX9		3	2.91	low	No	No	eggNOG, OrthoDB, OrthoFinder
Dhx30	72831	1920081	Dhx30	Human	90957	20086	DHX57		3	2.91	low	No	No	eggNOG, OrthoDB, OrthoFinder
Dhx30	72831	1920081	Dhx30	Human	170506	14410	DHX36		3	2.91	low	No	No	eggNOG, OrthoDB, OrthoFinder
Dhx30	72831	1920081	Dhx30	Human	64848	24721	YTHDC2		2	1.91	low	No	No	eggNOG, OrthoDB
Dhx30	72831	1920081	Dhx30	Human	9704	16719	DHX34		2	1.91	low	No	No	eggNOG, OrthoDB
Epb41l3	13823	103008	Epb41l3	Human	2037	3379	EPB41L2		4	3.84	moderate	No	No	eggNOG, OrthoDB, orthoMCL, RoundUp
Epb41l3	13823	103008	Epb41l3	Human	2036	3378	EPB41L1		3	2.94	low	No	No	eggNOG, OrthoDB, RoundUp
Epb41l3	13823	103008	Epb41l3	Human	2035	3377	EPB41		3	2.81	low	No	No	eggNOG, OrthoDB, orthoMCL
Parp1	11545	1340806	Parp1	Human	10038	272	PARP2		2	1.8	low	No	No	eggNOG, orthoMCL
Mcm7	17220	1298398	Mcm7	Human	4173	6947	MCM4		2	1.91	low	No	No	eggNOG, OrthoDB
Mcm7	17220	1298398	Mcm7	Human	4175	6949	MCM6		2	1.91	low	No	No	eggNOG, OrthoDB
Mcm7	17220	1298398	Mcm7	Human	4174	6948	MCM5		2	1.91	low	No	No	eggNOG, OrthoDB
Mcm7	17220	1298398	Mcm7	Human	84515	16147	MCM8		2	1.91	low	No	No	eggNOG, OrthoDB
Mcm7	17220	1298398	Mcm7	Human	4171	6944	MCM2		2	1.91	low	No	No	eggNOG, OrthoDB
Mcm7	17220	1298398	Mcm7	Human	254394	21484	MCM9		2	1.91	low	No	No	eggNOG, OrthoDB
Mcm7	17220	1298398	Mcm7	Human	4172	6945	MCM3		2	1.91	low	No	No	eggNOG, OrthoDB
Syn2	20965	103020	Syn2	Human	8224	11496	SYN3		5	4.84	moderate	No	No	eggNOG, OrthoDB, OrthoFinder, orthoMCL, RoundUp
Syn2	20965	103020	Syn2	Human	6853	11494	SYN1		5	4.84	moderate	No	No	eggNOG, OrthoDB, OrthoFinder, orthoMCL, RoundUp
Slc25a12	78830	1926080	Slc25a12	Human	10165	10983	SLC25A13		3	2.93	low	No	No	eggNOG, OrthoFinder, RoundUp
Tufm	233870	1923686	Tufm	Human	100616256	41609	MIR4721		2	1.94	moderate	No	Yes	Compara, OMA
Stxbp1	20910	107363	Stxbp1	Human	6813	11445	STXBP2		4	3.83	moderate	No	No	eggNOG, OrthoFinder, orthoMCL, RoundUp
Stxbp1	20910	107363	Stxbp1	Human	6814	11446	STXBP3		2	1.9	low	No	No	eggNOG, OrthoFinder
Ppp1r9b	217124	2387581	Ppp1r9b	Human	55607	14946	PPP1R9A		5	4.84	moderate	No	No	eggNOG, OrthoDB, OrthoFinder, orthoMCL, RoundUp
Syn1	20964	98460	Syn1	Human	6854	11495	SYN2		5	4.84	moderate	No	No	eggNOG, OrthoDB, OrthoFinder, orthoMCL, RoundUp
Syn1	20964	98460	Syn1	Human	8224	11496	SYN3		5	4.84	moderate	No	No	eggNOG, OrthoDB, OrthoFinder, orthoMCL, RoundUp
Dhx9	13211	108177	Dhx9	Human	54505	15815	DHX29		3	2.8	low	No	No	eggNOG, OrthoFinder, orthoMCL
Dhx9	13211	108177	Dhx9	Human	90957	20086	DHX57		3	2.8	low	No	No	eggNOG, OrthoFinder, orthoMCL
Dhx9	13211	108177	Dhx9	Human	170506	14410	DHX36		3	2.8	low	No	No	eggNOG, OrthoFinder, orthoMCL
Dhx9	13211	108177	Dhx9	Human	22907	16716	DHX30		2	1.9	low	No	No	eggNOG, OrthoFinder
Cct6a	12466	107943	Cct6a	Human	10693	1621	CCT6B		4	3.81	moderate	No	No	eggNOG, OrthoDB, OrthoFinder, orthoMCL
Cct6a	12466	107943	Cct6a	Human	22948	1618	CCT5		2	1.91	low	No	No	eggNOG, OrthoDB
Cct6a	12466	107943	Cct6a	Human	7203	1616	CCT3		2	1.91	low	No	No	eggNOG, OrthoDB
Cct6a	12466	107943	Cct6a	Human	10575	1617	CCT4		2	1.91	low	No	No	eggNOG, OrthoDB
Dnm1	13429	107384	Dnm1	Human	26052	29125	DNM3		5	4.84	moderate	No	No	eggNOG, OrthoDB, OrthoFinder, orthoMCL, RoundUp
Dnm1	13429	107384	Dnm1	Human	1785	2974	DNM2		5	4.84	moderate	No	No	eggNOG, OrthoDB, OrthoFinder, orthoMCL, RoundUp
Dnm1	13429	107384	Dnm1	Human	10059	2973	DNM1L		3	2.81	low	No	No	eggNOG, OrthoDB, orthoMCL
Myh14	71960	1919210	Myh14	Human	4622	7574	MYH4		4	3.81	moderate	No	No	eggNOG, OrthoDB, OrthoFinder, orthoMCL
Myh14	71960	1919210	Myh14	Human	4625	7577	MYH7		4	3.81	moderate	No	No	eggNOG, OrthoDB, OrthoFinder, orthoMCL
Myh14	71960	1919210	Myh14	Human	4627	7579	MYH9		4	3.81	moderate	No	No	eggNOG, OrthoDB, OrthoFinder, orthoMCL
Myh14	71960	1919210	Myh14	Human	4628	7568	MYH10		4	3.81	moderate	No	No	eggNOG, OrthoDB, OrthoFinder, orthoMCL
Myh14	71960	1919210	Myh14	Human	4619	7567	MYH1		4	3.81	moderate	No	No	eggNOG, OrthoDB, OrthoFinder, orthoMCL
Myh14	71960	1919210	Myh14	Human	57644	15906	MYH7B		4	3.81	moderate	No	No	eggNOG, OrthoDB, OrthoFinder, orthoMCL
Myh14	71960	1919210	Myh14	Human	4629	7569	MYH11		4	3.81	moderate	No	No	eggNOG, OrthoDB, OrthoFinder, orthoMCL
Myh14	71960	1919210	Myh14	Human	4626	7578	MYH8		4	3.81	moderate	No	No	eggNOG, OrthoDB, OrthoFinder, orthoMCL
Myh14	71960	1919210	Myh14	Human	4621	7573	MYH3		4	3.81	moderate	No	No	eggNOG, OrthoDB, OrthoFinder, orthoMCL
Myh14	71960	1919210	Myh14	Human	22989	31073	MYH15		4	3.81	moderate	No	No	eggNOG, OrthoDB, OrthoFinder, orthoMCL
Myh14	71960	1919210	Myh14	Human	4624	7576	MYH6		4	3.81	moderate	No	No	eggNOG, OrthoDB, OrthoFinder, orthoMCL
Myh14	71960	1919210	Myh14	Human	4620	7572	MYH2		4	3.81	moderate	No	No	eggNOG, OrthoDB, OrthoFinder, orthoMCL
Myh14	71960	1919210	Myh14	Human	8735	7571	MYH13		3	2.91	low	No	No	OrthoDB, OrthoFinder, orthoMCL
Myh14	71960	1919210	Myh14	Human	4645	7603	MYO5B		2	1.9	low	No	No	OrthoFinder, orthoMCL
Myh14	71960	1919210	Myh14	Human	55930	7604	MYO5C		2	1.9	low	No	No	OrthoFinder, orthoMCL
Myh14	71960	1919210	Myh14	Human	4644	7602	MYO5A		2	1.9	low	No	No	OrthoFinder, orthoMCL
Tcp1	21454	98535	Tcp1	Human	10576	1615	CCT2		2	1.91	low	No	No	eggNOG, OrthoDB
Tcp1	21454	98535	Tcp1	Human	10574	1622	CCT7		2	1.91	low	No	No	eggNOG, OrthoDB
Myh11	17880	102643	Myh11	Human	4622	7574	MYH4		4	3.81	moderate	No	No	eggNOG, OrthoDB, OrthoFinder, orthoMCL
Myh11	17880	102643	Myh11	Human	4625	7577	MYH7		4	3.81	moderate	No	No	eggNOG, OrthoDB, OrthoFinder, orthoMCL
Myh11	17880	102643	Myh11	Human	4627	7579	MYH9		4	3.81	moderate	No	No	eggNOG, OrthoDB, OrthoFinder, orthoMCL
Myh11	17880	102643	Myh11	Human	4628	7568	MYH10		4	3.81	moderate	No	No	eggNOG, OrthoDB, OrthoFinder, orthoMCL
Myh11	17880	102643	Myh11	Human	4619	7567	MYH1		4	3.81	moderate	No	No	eggNOG, OrthoDB, OrthoFinder, orthoMCL
Myh11	17880	102643	Myh11	Human	57644	15906	MYH7B		4	3.81	moderate	No	No	eggNOG, OrthoDB, OrthoFinder, orthoMCL
Myh11	17880	102643	Myh11	Human	4626	7578	MYH8		4	3.81	moderate	No	No	eggNOG, OrthoDB, OrthoFinder, orthoMCL
Myh11	17880	102643	Myh11	Human	4621	7573	MYH3		4	3.81	moderate	No	No	eggNOG, OrthoDB, OrthoFinder, orthoMCL
Myh11	17880	102643	Myh11	Human	22989	31073	MYH15		4	3.81	moderate	No	No	eggNOG, OrthoDB, OrthoFinder, orthoMCL
Myh11	17880	102643	Myh11	Human	4624	7576	MYH6		4	3.81	moderate	No	No	eggNOG, OrthoDB, OrthoFinder, orthoMCL
Myh11	17880	102643	Myh11	Human	79784	23212	MYH14		4	3.81	moderate	No	No	eggNOG, OrthoDB, OrthoFinder, orthoMCL
Myh11	17880	102643	Myh11	Human	4620	7572	MYH2		4	3.81	moderate	No	No	eggNOG, OrthoDB, OrthoFinder, orthoMCL
Myh11	17880	102643	Myh11	Human	8735	7571	MYH13		3	2.91	low	No	No	OrthoDB, OrthoFinder, orthoMCL
Myh11	17880	102643	Myh11	Human	4645	7603	MYO5B		2	1.9	low	No	No	OrthoFinder, orthoMCL
Myh11	17880	102643	Myh11	Human	55930	7604	MYO5C		2	1.9	low	No	No	OrthoFinder, orthoMCL
Myh11	17880	102643	Myh11	Human	4644	7602	MYO5A		2	1.9	low	No	No	OrthoFinder, orthoMCL
Myh9	17886	107717	Myh9	Human	4628	7568	MYH10		5	4.84	moderate	No	No	eggNOG, OrthoDB, OrthoFinder, orthoMCL, RoundUp
Myh9	17886	107717	Myh9	Human	4622	7574	MYH4		4	3.81	moderate	No	No	eggNOG, OrthoDB, OrthoFinder, orthoMCL
Myh9	17886	107717	Myh9	Human	4625	7577	MYH7		4	3.81	moderate	No	No	eggNOG, OrthoDB, OrthoFinder, orthoMCL
Myh9	17886	107717	Myh9	Human	4619	7567	MYH1		4	3.81	moderate	No	No	eggNOG, OrthoDB, OrthoFinder, orthoMCL
Myh9	17886	107717	Myh9	Human	57644	15906	MYH7B		4	3.81	moderate	No	No	eggNOG, OrthoDB, OrthoFinder, orthoMCL
Myh9	17886	107717	Myh9	Human	4629	7569	MYH11		4	3.81	moderate	No	No	eggNOG, OrthoDB, OrthoFinder, orthoMCL
Myh9	17886	107717	Myh9	Human	4626	7578	MYH8		4	3.81	moderate	No	No	eggNOG, OrthoDB, OrthoFinder, orthoMCL
Myh9	17886	107717	Myh9	Human	4621	7573	MYH3		4	3.81	moderate	No	No	eggNOG, OrthoDB, OrthoFinder, orthoMCL
Myh9	17886	107717	Myh9	Human	22989	31073	MYH15		4	3.81	moderate	No	No	eggNOG, OrthoDB, OrthoFinder, orthoMCL
Myh9	17886	107717	Myh9	Human	4624	7576	MYH6		4	3.81	moderate	No	No	eggNOG, OrthoDB, OrthoFinder, orthoMCL
Myh9	17886	107717	Myh9	Human	79784	23212	MYH14		4	3.81	moderate	No	No	eggNOG, OrthoDB, OrthoFinder, orthoMCL
Myh9	17886	107717	Myh9	Human	4620	7572	MYH2		4	3.81	moderate	No	No	eggNOG, OrthoDB, OrthoFinder, orthoMCL
Myh9	17886	107717	Myh9	Human	8735	7571	MYH13		3	2.91	low	No	No	OrthoDB, OrthoFinder, orthoMCL
Myh9	17886	107717	Myh9	Human	4645	7603	MYO5B		2	1.9	low	No	No	OrthoFinder, orthoMCL
Myh9	17886	107717	Myh9	Human	55930	7604	MYO5C		2	1.9	low	No	No	OrthoFinder, orthoMCL
Myh9	17886	107717	Myh9	Human	4644	7602	MYO5A		2	1.9	low	No	No	OrthoFinder, orthoMCL
Ywhah	22629	109194	Ywhah	Human	10971	12854	YWHAQ		3	2.91	low	No	No	eggNOG, OrthoDB, OrthoFinder
Ywhah	22629	109194	Ywhah	Human	7534	12855	YWHAZ		3	2.91	low	No	No	eggNOG, OrthoDB, OrthoFinder
Ywhah	22629	109194	Ywhah	Human	7531	12851	YWHAE		3	2.91	low	No	No	eggNOG, OrthoDB, OrthoFinder
Ywhah	22629	109194	Ywhah	Human	7529	12849	YWHAB		3	2.91	low	No	No	eggNOG, OrthoDB, OrthoFinder
Ywhah	22629	109194	Ywhah	Human	2810	10773	SFN		3	2.91	low	No	No	eggNOG, OrthoDB, OrthoFinder
Ywhah	22629	109194	Ywhah	Human	7532	12852	YWHAG		3	2.91	low	No	No	eggNOG, OrthoDB, OrthoFinder
Myh10	77579	1930780	Myh10	Human	4627	7579	MYH9		5	4.84	moderate	No	No	eggNOG, OrthoDB, OrthoFinder, orthoMCL, RoundUp
Myh10	77579	1930780	Myh10	Human	4622	7574	MYH4		4	3.81	moderate	No	No	eggNOG, OrthoDB, OrthoFinder, orthoMCL
Myh10	77579	1930780	Myh10	Human	4625	7577	MYH7		4	3.81	moderate	No	No	eggNOG, OrthoDB, OrthoFinder, orthoMCL
Myh10	77579	1930780	Myh10	Human	57644	15906	MYH7B		4	3.81	moderate	No	No	eggNOG, OrthoDB, OrthoFinder, orthoMCL
Myh10	77579	1930780	Myh10	Human	4619	7567	MYH1		4	3.81	moderate	No	No	eggNOG, OrthoDB, OrthoFinder, orthoMCL
Myh10	77579	1930780	Myh10	Human	4629	7569	MYH11		4	3.81	moderate	No	No	eggNOG, OrthoDB, OrthoFinder, orthoMCL
Myh10	77579	1930780	Myh10	Human	4621	7573	MYH3		4	3.81	moderate	No	No	eggNOG, OrthoDB, OrthoFinder, orthoMCL
Myh10	77579	1930780	Myh10	Human	4626	7578	MYH8		4	3.81	moderate	No	No	eggNOG, OrthoDB, OrthoFinder, orthoMCL
Myh10	77579	1930780	Myh10	Human	22989	31073	MYH15		4	3.81	moderate	No	No	eggNOG, OrthoDB, OrthoFinder, orthoMCL
Myh10	77579	1930780	Myh10	Human	79784	23212	MYH14		4	3.81	moderate	No	No	eggNOG, OrthoDB, OrthoFinder, orthoMCL
Myh10	77579	1930780	Myh10	Human	4624	7576	MYH6		4	3.81	moderate	No	No	eggNOG, OrthoDB, OrthoFinder, orthoMCL
Myh10	77579	1930780	Myh10	Human	4620	7572	MYH2		4	3.81	moderate	No	No	eggNOG, OrthoDB, OrthoFinder, orthoMCL
Myh10	77579	1930780	Myh10	Human	8735	7571	MYH13		3	2.91	low	No	No	OrthoDB, OrthoFinder, orthoMCL
Myh10	77579	1930780	Myh10	Human	4645	7603	MYO5B		3	2.8	low	No	No	eggNOG, OrthoFinder, orthoMCL
Myh10	77579	1930780	Myh10	Human	55930	7604	MYO5C		3	2.8	low	No	No	eggNOG, OrthoFinder, orthoMCL
Myh10	77579	1930780	Myh10	Human	4644	7602	MYO5A		3	2.8	low	No	No	eggNOG, OrthoFinder, orthoMCL
Myh10	77579	1930780	Myh10	Human	80179	26234	MYO19		2	1.9	low	No	No	eggNOG, OrthoFinder
Ywhab	54401	1891917	Ywhab	Human	7534	12855	YWHAZ		4	3.83	moderate	No	No	eggNOG, OrthoFinder, orthoMCL, RoundUp
Ywhab	54401	1891917	Ywhab	Human	7531	12851	YWHAE		4	3.83	moderate	No	No	eggNOG, OrthoFinder, orthoMCL, RoundUp
Ywhab	54401	1891917	Ywhab	Human	10971	12854	YWHAQ		2	1.9	low	No	No	eggNOG, OrthoFinder
Ywhab	54401	1891917	Ywhab	Human	7533	12853	YWHAH		2	1.9	low	No	No	eggNOG, OrthoFinder
Ywhab	54401	1891917	Ywhab	Human	2810	10773	SFN		2	1.9	low	No	No	eggNOG, OrthoFinder
Ywhab	54401	1891917	Ywhab	Human	7532	12852	YWHAG		2	1.9	low	No	No	eggNOG, OrthoFinder
Myo5a	17918	105976	Myo5a	Human	4645	7603	MYO5B		5	4.84	moderate	No	No	eggNOG, OrthoDB, OrthoFinder, orthoMCL, RoundUp
Myo5a	17918	105976	Myo5a	Human	55930	7604	MYO5C		4	3.81	moderate	No	No	eggNOG, OrthoDB, OrthoFinder, orthoMCL
Myo5a	17918	105976	Myo5a	Human	80179	26234	MYO19		3	2.91	low	No	No	eggNOG, OrthoDB, OrthoFinder
Myo5a	17918	105976	Myo5a	Human	4628	7568	MYH10		3	2.8	low	No	No	eggNOG, OrthoFinder, orthoMCL
Myo5a	17918	105976	Myo5a	Human	4622	7574	MYH4		2	1.9	low	No	No	OrthoFinder, orthoMCL
Myo5a	17918	105976	Myo5a	Human	4625	7577	MYH7		2	1.9	low	No	No	OrthoFinder, orthoMCL
Myo5a	17918	105976	Myo5a	Human	8735	7571	MYH13		2	1.9	low	No	No	OrthoFinder, orthoMCL
Myo5a	17918	105976	Myo5a	Human	4627	7579	MYH9		2	1.9	low	No	No	OrthoFinder, orthoMCL
Myo5a	17918	105976	Myo5a	Human	57644	15906	MYH7B		2	1.9	low	No	No	OrthoFinder, orthoMCL
Myo5a	17918	105976	Myo5a	Human	4619	7567	MYH1		2	1.9	low	No	No	OrthoFinder, orthoMCL
Myo5a	17918	105976	Myo5a	Human	4629	7569	MYH11		2	1.9	low	No	No	OrthoFinder, orthoMCL
Myo5a	17918	105976	Myo5a	Human	4621	7573	MYH3		2	1.9	low	No	No	OrthoFinder, orthoMCL
Myo5a	17918	105976	Myo5a	Human	4626	7578	MYH8		2	1.9	low	No	No	OrthoFinder, orthoMCL
Myo5a	17918	105976	Myo5a	Human	22989	31073	MYH15		2	1.9	low	No	No	OrthoFinder, orthoMCL
Myo5a	17918	105976	Myo5a	Human	79784	23212	MYH14		2	1.9	low	No	No	OrthoFinder, orthoMCL
Myo5a	17918	105976	Myo5a	Human	4624	7576	MYH6		2	1.9	low	No	No	OrthoFinder, orthoMCL
Myo5a	17918	105976	Myo5a	Human	4620	7572	MYH2		2	1.9	low	No	No	OrthoFinder, orthoMCL
Gnb1	14688	95781	Gnb1	Human	59345	20731	GNB4		5	4.84	moderate	No	No	eggNOG, OrthoDB, OrthoFinder, orthoMCL, RoundUp
Gnb1	14688	95781	Gnb1	Human	2784	4400	GNB3		4	3.94	moderate	No	No	eggNOG, OrthoDB, OrthoFinder, RoundUp
Gnb1	14688	95781	Gnb1	Human	2783	4398	GNB2		4	3.83	moderate	No	No	eggNOG, OrthoFinder, orthoMCL, RoundUp
Gnb1	14688	95781	Gnb1	Human	10681	4401	GNB5		3	2.91	low	No	No	eggNOG, OrthoDB, OrthoFinder
Ywhaq	22630	891963	Ywhaq	Human	7534	12855	YWHAZ		2	1.9	low	No	No	eggNOG, OrthoFinder
Ywhaq	22630	891963	Ywhaq	Human	7531	12851	YWHAE		2	1.9	low	No	No	eggNOG, OrthoFinder
Ywhaq	22630	891963	Ywhaq	Human	7533	12853	YWHAH		2	1.9	low	No	No	eggNOG, OrthoFinder
Ywhaq	22630	891963	Ywhaq	Human	7529	12849	YWHAB		2	1.9	low	No	No	eggNOG, OrthoFinder
Ywhaq	22630	891963	Ywhaq	Human	2810	10773	SFN		2	1.9	low	No	No	eggNOG, OrthoFinder
Ywhaq	22630	891963	Ywhaq	Human	7532	12852	YWHAG		2	1.9	low	No	No	eggNOG, OrthoFinder
Sfpq	71514	1918764	Sfpq	Human	4841	7871	NONO		3	2.93	low	No	No	eggNOG, OrthoFinder, RoundUp
Sfpq	71514	1918764	Sfpq	Human	55269	20320	PSPC1		3	2.93	low	No	No	eggNOG, OrthoFinder, RoundUp
Hist1h4a	326619	2448419	Hist1h4a	Human	8294	4793	HIST1H4I		4	3.81	moderate	No	No	eggNOG, OMA, OrthoFinder, orthoMCL
Hist1h4a	326619	2448419	Hist1h4a	Human	8361	4783	HIST1H4F		4	3.81	moderate	No	No	eggNOG, OMA, OrthoFinder, orthoMCL
Hist1h4a	326619	2448419	Hist1h4a	Human	8362	4784	HIST1H4K		4	3.81	moderate	No	No	eggNOG, OMA, OrthoFinder, orthoMCL
Hist1h4a	326619	2448419	Hist1h4a	Human	8370	4794	HIST2H4A		4	3.81	moderate	No	No	eggNOG, OMA, OrthoFinder, orthoMCL
Hist1h4a	326619	2448419	Hist1h4a	Human	8367	4790	HIST1H4E		4	3.81	moderate	No	No	eggNOG, OMA, OrthoFinder, orthoMCL
Hist1h4a	326619	2448419	Hist1h4a	Human	8359	4781	HIST1H4A		4	3.81	moderate	No	No	eggNOG, OMA, OrthoFinder, orthoMCL
Hist1h4a	326619	2448419	Hist1h4a	Human	8364	4787	HIST1H4C		4	3.81	moderate	No	No	eggNOG, OMA, OrthoFinder, orthoMCL
Hist1h4a	326619	2448419	Hist1h4a	Human	8363	4785	HIST1H4J		4	3.81	moderate	No	No	eggNOG, OMA, OrthoFinder, orthoMCL
Hist1h4a	326619	2448419	Hist1h4a	Human	8368	4791	HIST1H4L		4	3.81	moderate	No	No	eggNOG, OMA, OrthoFinder, orthoMCL
Hist1h4a	326619	2448419	Hist1h4a	Human	8360	4782	HIST1H4D		4	3.81	moderate	No	No	eggNOG, OMA, OrthoFinder, orthoMCL
Hist1h4a	326619	2448419	Hist1h4a	Human	8365	4788	HIST1H4H		4	3.81	moderate	No	No	eggNOG, OMA, OrthoFinder, orthoMCL
Hist1h4a	326619	2448419	Hist1h4a	Human	121504	20510	HIST4H4		4	3.81	moderate	No	No	eggNOG, OMA, OrthoFinder, orthoMCL
Hist1h4a	326619	2448419	Hist1h4a	Human	8369	4792	HIST1H4G		3	2.91	low	No	No	eggNOG, OMA, OrthoFinder
Hist1h4a	326619	2448419	Hist1h4a	Human	8366	4789	HIST1H4B		3	2.91	low	No	No	OMA, OrthoFinder, orthoMCL
Ywhag	22628	108109	Ywhag	Human	10971	12854	YWHAQ		3	2.91	low	No	No	eggNOG, OrthoDB, OrthoFinder
Ywhag	22628	108109	Ywhag	Human	7534	12855	YWHAZ		3	2.91	low	No	No	eggNOG, OrthoDB, OrthoFinder
Ywhag	22628	108109	Ywhag	Human	7531	12851	YWHAE		3	2.91	low	No	No	eggNOG, OrthoDB, OrthoFinder
Ywhag	22628	108109	Ywhag	Human	7533	12853	YWHAH		3	2.91	low	No	No	eggNOG, OrthoDB, OrthoFinder
Ywhag	22628	108109	Ywhag	Human	7529	12849	YWHAB		3	2.91	low	No	No	eggNOG, OrthoDB, OrthoFinder
Ywhag	22628	108109	Ywhag	Human	2810	10773	SFN		3	2.91	low	No	No	eggNOG, OrthoDB, OrthoFinder
Npepps	19155	1101358	Npepps	Human	206338	26904	LVRN		3	2.91	low	No	No	eggNOG, OrthoDB, OrthoFinder
Npepps	19155	1101358	Npepps	Human	4012	6656	LNPEP		3	2.91	low	No	No	eggNOG, OrthoDB, OrthoFinder
Npepps	19155	1101358	Npepps	Human	51752	18173	ERAP1		3	2.91	low	No	No	eggNOG, OrthoDB, OrthoFinder
Npepps	19155	1101358	Npepps	Human	64167	29499	ERAP2		3	2.91	low	No	No	eggNOG, OrthoDB, OrthoFinder
Npepps	19155	1101358	Npepps	Human	290	500	ANPEP		3	2.91	low	No	No	eggNOG, OrthoDB, OrthoFinder
Npepps	19155	1101358	Npepps	Human	440434		LOC440434		2	2.01	moderate	No	Yes	Panther, Phylome
Npepps	19155	1101358	Npepps	Human	29953	30748	TRHDE		2	1.91	low	No	No	eggNOG, OrthoDB
Npepps	19155	1101358	Npepps	Human	2028	3355	ENPEP		2	1.9	low	No	No	eggNOG, OrthoFinder
Hnrnpr	74326	1891692	Hnrnpr	Human	10492	16918	SYNCRIP		5	4.84	moderate	No	No	eggNOG, OrthoDB, OrthoFinder, orthoMCL, RoundUp
Hnrnpr	74326	1891692	Hnrnpr	Human	166863	28401	RBM46		2	1.91	low	No	No	eggNOG, OrthoDB
Hnrnpr	74326	1891692	Hnrnpr	Human	54502	30358	RBM47		2	1.91	low	No	No	eggNOG, OrthoDB
Hnrnpr	74326	1891692	Hnrnpr	Human	373863	23799	DND1		2	1.91	low	No	No	eggNOG, OrthoDB
Hnrnpr	74326	1891692	Hnrnpr	Human	29974	24086	A1CF		2	1.91	low	No	No	eggNOG, OrthoDB
Rac1	19353	97845	Rac1	Human	5881	9803	RAC3		4	3.81	moderate	No	No	eggNOG, OrthoDB, OrthoFinder, orthoMCL
Rac1	19353	97845	Rac1	Human	5880	9802	RAC2		4	3.81	moderate	No	No	eggNOG, OrthoDB, OrthoFinder, orthoMCL
Rac1	19353	97845	Rac1	Human	391	672	RHOG		3	2.91	low	No	No	eggNOG, OrthoDB, OrthoFinder
Rac1	19353	97845	Rac1	Human	23433	17736	RHOQ		3	2.91	low	No	No	eggNOG, OrthoDB, OrthoFinder
Rac1	19353	97845	Rac1	Human	58480	17794	RHOU		3	2.91	low	No	No	eggNOG, OrthoDB, OrthoFinder
Rac1	19353	97845	Rac1	Human	998	1736	CDC42		3	2.91	low	No	No	eggNOG, OrthoDB, OrthoFinder
Rac1	19353	97845	Rac1	Human	54509	15703	RHOF		2	1.91	low	No	No	eggNOG, OrthoDB
Rac1	19353	97845	Rac1	Human	171177	18313	RHOV		2	1.91	low	No	No	eggNOG, OrthoDB
Rac1	19353	97845	Rac1	Human	57381	688	RHOJ		2	1.91	low	No	No	eggNOG, OrthoDB
Hk1	15275	96103	Hk1	Human	80201	23302	HKDC1		5	4.84	moderate	No	No	eggNOG, OrthoDB, OrthoFinder, orthoMCL, RoundUp
Hk1	15275	96103	Hk1	Human	3101	4925	HK3		5	4.84	moderate	No	No	eggNOG, OrthoDB, OrthoFinder, orthoMCL, RoundUp
Hk1	15275	96103	Hk1	Human	3099	4923	HK2		5	4.84	moderate	No	No	eggNOG, OrthoDB, OrthoFinder, orthoMCL, RoundUp
Hk1	15275	96103	Hk1	Human	2645	4195	GCK		4	3.83	moderate	No	No	eggNOG, OrthoFinder, orthoMCL, RoundUp
Ywhae	22627	894689	Ywhae	Human	7534	12855	YWHAZ		5	4.84	moderate	No	No	eggNOG, OrthoDB, OrthoFinder, orthoMCL, RoundUp
Ywhae	22627	894689	Ywhae	Human	7529	12849	YWHAB		5	4.84	moderate	No	No	eggNOG, OrthoDB, OrthoFinder, orthoMCL, RoundUp
Ywhae	22627	894689	Ywhae	Human	10971	12854	YWHAQ		3	2.91	low	No	No	eggNOG, OrthoDB, OrthoFinder
Ywhae	22627	894689	Ywhae	Human	7533	12853	YWHAH		3	2.91	low	No	No	eggNOG, OrthoDB, OrthoFinder
Ywhae	22627	894689	Ywhae	Human	2810	10773	SFN		3	2.91	low	No	No	eggNOG, OrthoDB, OrthoFinder
Ywhae	22627	894689	Ywhae	Human	7532	12852	YWHAG		3	2.91	low	No	No	eggNOG, OrthoDB, OrthoFinder
Dbn1	56320	1931838	Dbn1	Human	28988	2696	DBNL		2	1.91	low	No	No	eggNOG, OrthoDB
Hsph1	15505	105053	Hsph1	Human	3308	5237	HSPA4		5	4.84	moderate	No	No	eggNOG, OrthoDB, OrthoFinder, orthoMCL, RoundUp
Hsph1	15505	105053	Hsph1	Human	22824	17041	HSPA4L		5	4.84	moderate	No	No	eggNOG, OrthoDB, OrthoFinder, orthoMCL, RoundUp
Hspa1a	193740	96244	Hspa1a	Human	3303	5232	HSPA1A		11	11.3	moderate	No	Yes	Compara, eggNOG, HGNC, Hieranoid, Homologene, OMA, OrthoFinder, OrthoInspector, orthoMCL, Panther, TreeFam
Hspa1a	193740	96244	Hspa1a	Human	3312	5241	HSPA8		5	4.84	moderate	No	No	eggNOG, OrthoDB, OrthoFinder, orthoMCL, RoundUp
Hspa1a	193740	96244	Hspa1a	Human	3309	5238	HSPA5		4	3.81	moderate	No	No	eggNOG, OrthoDB, OrthoFinder, orthoMCL
Hspa1a	193740	96244	Hspa1a	Human	3310	5239	HSPA6		4	3.81	moderate	No	Yes	eggNOG, OrthoDB, OrthoFinder, orthoMCL
Hspa1a	193740	96244	Hspa1a	Human	3305	5234	HSPA1L		4	3.81	moderate	No	No	eggNOG, OrthoDB, OrthoFinder, orthoMCL
Hspa1a	193740	96244	Hspa1a	Human	3306	5235	HSPA2		4	3.81	moderate	No	No	eggNOG, OrthoDB, OrthoFinder, orthoMCL
Hspa1a	193740	96244	Hspa1a	Human	3313	5244	HSPA9		3	2.91	low	No	No	eggNOG, OrthoDB, OrthoFinder
Hspa1a	193740	96244	Hspa1a	Human	6782	11375	HSPA13		2	1.91	low	No	No	eggNOG, OrthoDB
Ppp3ca	19055	107164	Ppp3ca	Human	5532	9315	PPP3CB		4	3.83	moderate	No	No	eggNOG, OrthoFinder, orthoMCL, RoundUp
Ppp3ca	19055	107164	Ppp3ca	Human	5533	9316	PPP3CC		4	3.83	moderate	No	No	eggNOG, OrthoFinder, orthoMCL, RoundUp
Ap3b2	11775	1100869	Ap3b2	Human	8546	566	AP3B1		5	4.84	moderate	No	No	eggNOG, OrthoDB, OrthoFinder, orthoMCL, RoundUp
Ap3b2	11775	1100869	Ap3b2	Human	163	563	AP2B1		2	1.91	low	No	No	eggNOG, OrthoDB
Ap3b2	11775	1100869	Ap3b2	Human	10717	572	AP4B1		2	1.91	low	No	No	eggNOG, OrthoDB
Rab1b	76308	1923558	Rab1b	Human	5861	9758	RAB1A		5	4.84	moderate	No	No	eggNOG, OrthoDB, OrthoFinder, orthoMCL, RoundUp
Rab1b	76308	1923558	Rab1b	Human	441400	23683	RAB1C		2	2.01	moderate	No	Yes	Panther, Phylome
Rab1b	76308	1923558	Rab1b	Human	401409	19982	RAB19		2	1.91	low	No	No	eggNOG, OrthoDB
Vdac3	22335	106922	Vdac3	Human	7416	12669	VDAC1		3	2.93	low	No	No	OrthoFinder, orthoMCL, RoundUp
Vdac3	22335	106922	Vdac3	Human	7417	12672	VDAC2		3	2.93	low	No	No	OrthoFinder, orthoMCL, RoundUp
Slc25a5	11740	1353496	Slc25a5	Human	83447	25319	SLC25A31		5	4.84	moderate	No	No	eggNOG, OrthoDB, OrthoFinder, orthoMCL, RoundUp
Slc25a5	11740	1353496	Slc25a5	Human	291	10990	SLC25A4		5	4.84	moderate	No	No	eggNOG, OrthoDB, OrthoFinder, orthoMCL, RoundUp
Slc25a5	11740	1353496	Slc25a5	Human	293	10992	SLC25A6		3	2.8	low	No	No	eggNOG, OrthoFinder, orthoMCL
Slc25a4	11739	1353495	Slc25a4	Human	83447	25319	SLC25A31		5	4.84	moderate	No	No	eggNOG, OrthoDB, OrthoFinder, orthoMCL, RoundUp
Slc25a4	11739	1353495	Slc25a4	Human	292	10991	SLC25A5		5	4.84	moderate	No	No	eggNOG, OrthoDB, OrthoFinder, orthoMCL, RoundUp
Slc25a4	11739	1353495	Slc25a4	Human	293	10992	SLC25A6		4	3.75	moderate	No	Yes	eggNOG, Isobase, OrthoFinder, orthoMCL
Ywhaz	22631	109484	Ywhaz	Human	7531	12851	YWHAE		5	4.84	moderate	No	No	eggNOG, OrthoDB, OrthoFinder, orthoMCL, RoundUp
Ywhaz	22631	109484	Ywhaz	Human	7529	12849	YWHAB		5	4.84	moderate	No	No	eggNOG, OrthoDB, OrthoFinder, orthoMCL, RoundUp
Ywhaz	22631	109484	Ywhaz	Human	10971	12854	YWHAQ		3	2.91	low	No	No	eggNOG, OrthoDB, OrthoFinder
Ywhaz	22631	109484	Ywhaz	Human	7533	12853	YWHAH		3	2.91	low	No	No	eggNOG, OrthoDB, OrthoFinder
Ywhaz	22631	109484	Ywhaz	Human	2810	10773	SFN		3	2.91	low	No	No	eggNOG, OrthoDB, OrthoFinder
Ywhaz	22631	109484	Ywhaz	Human	7532	12852	YWHAG		3	2.91	low	No	No	eggNOG, OrthoDB, OrthoFinder
Gnao1	14681	95775	Gnao1	Human	2771	4385	GNAI2		4	3.94	moderate	No	No	eggNOG, OrthoDB, OrthoFinder, RoundUp
Gnao1	14681	95775	Gnao1	Human	2770	4384	GNAI1		3	2.93	low	No	No	eggNOG, OrthoFinder, RoundUp
Gnao1	14681	95775	Gnao1	Human	2780	4394	GNAT2		3	2.91	low	No	No	eggNOG, OrthoDB, OrthoFinder
Gnao1	14681	95775	Gnao1	Human	2769	4383	GNA15		3	2.91	low	No	No	eggNOG, OrthoDB, OrthoFinder
Gnao1	14681	95775	Gnao1	Human	2773	4387	GNAI3		3	2.91	low	No	No	eggNOG, OrthoDB, OrthoFinder
Gnao1	14681	95775	Gnao1	Human	2767	4379	GNA11		3	2.91	low	No	No	eggNOG, OrthoDB, OrthoFinder
Gnao1	14681	95775	Gnao1	Human	9630	4382	GNA14		3	2.91	low	No	No	eggNOG, OrthoDB, OrthoFinder
Gnao1	14681	95775	Gnao1	Human	2768	4380	GNA12		3	2.91	low	No	No	eggNOG, OrthoDB, OrthoFinder
Gnao1	14681	95775	Gnao1	Human	2781	4395	GNAZ		3	2.91	low	No	No	eggNOG, OrthoDB, OrthoFinder
Gnao1	14681	95775	Gnao1	Human	346562	22800	GNAT3		3	2.91	low	No	No	eggNOG, OrthoDB, OrthoFinder
Gnao1	14681	95775	Gnao1	Human	2779	4393	GNAT1		3	2.91	low	No	No	eggNOG, OrthoDB, OrthoFinder
Gnao1	14681	95775	Gnao1	Human	2776	4390	GNAQ		3	2.91	low	No	No	eggNOG, OrthoDB, OrthoFinder
Gnao1	14681	95775	Gnao1	Human	10672	4381	GNA13		3	2.91	low	No	No	eggNOG, OrthoDB, OrthoFinder
Gnao1	14681	95775	Gnao1	Human	2774	4388	GNAL		2	1.91	low	No	No	eggNOG, OrthoDB
Gnao1	14681	95775	Gnao1	Human	2778	4392	GNAS		2	1.91	low	No	No	eggNOG, OrthoDB
Vdac2	22334	106915	Vdac2	Human	7419	12674	VDAC3		5	4.84	moderate	No	No	eggNOG, OrthoDB, OrthoFinder, orthoMCL, RoundUp
Vdac2	22334	106915	Vdac2	Human	7416	12669	VDAC1		5	4.84	moderate	No	No	eggNOG, OrthoDB, OrthoFinder, orthoMCL, RoundUp
Rab5c	19345	105306	Rab5c	Human	5868	9783	RAB5A		5	4.84	moderate	No	No	eggNOG, OrthoDB, OrthoFinder, orthoMCL, RoundUp
Rab5c	19345	105306	Rab5c	Human	5869	9784	RAB5B		5	4.84	moderate	No	No	eggNOG, OrthoDB, OrthoFinder, orthoMCL, RoundUp
Rab5c	19345	105306	Rab5c	Human	57403	9764	RAB22A		4	3.81	moderate	No	No	eggNOG, OrthoDB, OrthoFinder, orthoMCL
Rab5c	19345	105306	Rab5c	Human	64284	16523	RAB17		3	2.91	low	No	No	eggNOG, OrthoDB, OrthoFinder
Rab5c	19345	105306	Rab5c	Human	11031	9771	RAB31		3	2.91	low	No	No	eggNOG, OrthoDB, OrthoFinder
Rab5c	19345	105306	Rab5c	Human	53917	9765	RAB24		2	1.91	low	No	No	eggNOG, OrthoDB
Rab5c	19345	105306	Rab5c	Human	55647	18260	RAB20		2	1.91	low	No	No	eggNOG, OrthoDB
