## Supplementary File 2 for "Cytosolic sequestration of spatacsin by Protein Kinase A and 14-3-3 proteins"

### Sheet: MS_hits_CRAPome2.0_output
Red highlighting indicates proteins discarded from downstream analyses due to their liklihood of being MS contaminents
User Input	Mapped Gene Symbol	Num of Expt.	Total	%	Ave SC	Max SC
HSPA1B	HSPA1B	698	716	97.486	49.4	319
SLC25A5	SLC25A5	525	716	73.324	11.5	71
HSPD1	HSPD1	520	716	72.6257	22.2	217
NONO	NONO	505	716	70.5307	22.4	387
ATP5A1	ATP5A1	496	716	69.2737	15.9	119
RPS3	RPS3	491	716	68.5754	15.7	75
HIST4H4	HIST4H4	489	716	68.2961	15.3	305
SFPQ	SFPQ	484	716	67.5978	16.6	344
SLC25A4	SLC25A4	478	716	66.7598	7.5	48
PCBP2	PCBP2	475	716	66.3408	8	55
PCBP1	PCBP1	472	716	65.9218	8.1	101
DHX9	DHX9	470	716	65.6425	21.4	163
HNRNPL	HNRNPL	460	716	64.2458	12.4	212
MYH9	MYH9	448	716	62.5698	51.8	667
YWHAE	YWHAE	447	716	62.4302	10	81
PARP1	PARP1	438	716	61.1732	17.2	150
DDX21	DDX21	438	716	61.1732	15.9	82
CCT4	CCT4	433	716	60.4749	13.6	94
TCP1	TCP1	432	716	60.3352	18.2	147
HNRNPR	HNRNPR	422	716	58.9385	9.1	176
CCT6A	CCT6A	413	716	57.6816	14	145
YWHAZ	YWHAZ	410	716	57.2626	7.2	47
YWHAQ	YWHAQ	410	716	57.2626	5	95
TUFM	TUFM	408	716	56.9832	11.7	76
DDX39B	DDX39B	400	716	55.8659	8.4	58
RPL12	RPL12	397	716	55.4469	5.8	28
MYH10	MYH10	379	716	52.933	30	750
MYH11	MYH11	374	716	52.2346	9.3	129
RPS7	RPS7	368	716	51.3966	8.6	48
YWHAB	YWHAB	368	716	51.3966	5.8	39
RACK1	RACK1	352	716	49.162	6.8	47
HSPH1	HSPH1	347	716	48.4637	6.8	32
PPP1CC	PPP1CC	343	716	47.905	5.7	38
RPS11	RPS11	340	716	47.486	5.6	25
YWHAG	YWHAG	332	716	46.3687	4.7	54
MCM7	MCM7	328	716	45.8101	8.3	58
SF3B3	SF3B3	322	716	44.9721	13	210
MYH14	MYH14	318	716	44.4134	6.2	79
YWHAH	YWHAH	313	716	43.7151	4.2	29
MTHFD1	MTHFD1	311	716	43.4358	10.9	105
ATP2A2	ATP2A2	302	716	42.1788	4.2	41
ACLY	ACLY	296	716	41.3408	10.6	116
CORO1C	CORO1C	281	716	39.2458	6.4	66
SND1	SND1	265	716	37.0112	8.4	58
VDAC2	VDAC2	256	716	35.7542	6.1	49
VDAC3	VDAC3	226	716	31.5642	3.5	14
DBN1	DBN1	204	716	28.4916	16.1	403
RAB1B	RAB1B	192	716	26.8156	4.2	23
DHX30	DHX30	188	716	26.257	6.5	48
ATP5PO	ATP5PO	188	716	26.257	4.4	26
EPB41L3	EPB41L3	184	716	25.6983	19.3	84
SUPT16H	SUPT16H	175	716	24.4413	8.7	118
SSRP1	SSRP1	175	716	24.4413	6.2	49
ATP6V1A	ATP6V1A	153	716	21.3687	2.7	19
RAB5C	RAB5C	148	716	20.6704	3.5	17
GNAO1	GNAO1	146	716	20.3911	1.7	13
PDHB	PDHB	141	716	19.6927	5.5	27
GNB1	GNB1	140	716	19.5531	3.6	29
PFKM	PFKM	126	716	17.5978	2	8
NPEPPS	NPEPPS	123	716	17.1788	4.5	45
BASP1	BASP1	121	716	16.8994	5.2	38
WRNIP1	WRNIP1	111	716	15.5028	5.6	29
HK1	HK1	103	716	14.3855	6.9	50
ATP6V1B2	ATP6V1B2	90	716	12.5698	2.2	9
LIMCH1	LIMCH1	89	716	12.4302	13.4	120
SDHB	SDHB	87	716	12.1508	3.5	15
CNP	CNP	70	716	9.77654	1.7	8
AP3B2	AP3B2	70	716	9.77654	1.7	4
IDH3B	IDH3B	69	716	9.63687	2.5	10
SLC25A12	SLC25A12	66	716	9.21788	1.9	13
IGHG1	IGHG1	62	716	8.65922	10.9	58
RAC1	RAC1	58	716	8.10056	1.5	4
PPP1R9B	PPP1R9B	56	716	7.82123	4.2	45
MYO5A	MYO5A	52	716	7.26257	12.1	112
AP2M1	AP2M1	48	716	6.70391	1.7	6
DNM1	DNM1	46	716	6.42458	1.8	4
PPP3CA	PPP3CA	31	716	4.32961	1.4	3
DCLK1	DCLK1	15	716	2.09497	1.4	3
RHOG	RHOG	14	716	1.95531	1.1	2
STXBP1	STXBP1	2	716	0.27933	1	1
SYN2	SYN2		716	0	0	0
EXOG	EXOG		716	0	0	0
SNAP25	SNAP25		716	0	0	0
SYN1	SYN1		716	0	0	0
