## Supplementary File 3 for "Cytosolic sequestration of spatacsin by Protein Kinase A and 14-3-3 proteins"

### Sheet: GOCCs
HGNC_approved_name	UniProt	GO CCs codes	GO CCs names
ACLY	P53396	GO:0005576 ; GO:0005654 ; GO:0005829 ; GO:0005886 ; GO:0016020 ; GO:0035578 ; GO:0070062 ; GO:1904813	extracellular region ; nucleoplasm ; cytosol ; plasma membrane ; membrane ; azurophil granule lumen ; extracellular exosome ; ficolin-1-rich granule lumen
AP2M1	Q96CW1	GO:0005765 ; GO:0005829 ; GO:0005886 ; GO:0005905 ; GO:0030122 ; GO:0030666 ; GO:0030669 ; GO:0036020 ; GO:0045334 ; GO:0070062 ; GO:0031410 ; GO:0043231	lysosomal membrane ; cytosol ; plasma membrane ; clathrin-coated pit ; AP-2 adaptor complex ; endocytic vesicle membrane ; clathrin-coated endocytic vesicle membrane ; endolysosome membrane ; clathrin-coated endocytic vesicle ; extracellular exosome ; cytoplasmic vesicle ; intracellular membrane-bounded organelle
AP3B2	Q13367	GO:0005794 ; GO:0030123 ; GO:0030665 ; GO:0097708 ; GO:1904115	Golgi apparatus ; AP-3 adaptor complex ; clathrin-coated vesicle membrane ; intracellular vesicle ; axon cytoplasm
ATP2A2	P16615	GO:0005783 ; GO:0005789 ; GO:0005887 ; GO:0012506 ; GO:0016020 ; GO:0016529 ; GO:0031095 ; GO:0031234 ; GO:0032991 ; GO:0033017 ; GO:0048471 ; GO:0061831 ; GO:0097470 ; GO:0120025	endoplasmic reticulum ; endoplasmic reticulum membrane ; integral component of plasma membrane ; vesicle membrane ; membrane ; sarcoplasmic reticulum ; platelet dense tubular network membrane ; extrinsic component of cytoplasmic side of plasma membrane ; protein-containing complex ; sarcoplasmic reticulum membrane ; perinuclear region of cytoplasm ; apical ectoplasmic specialization ; ribbon syna…
ATP5PO	P48047	GO:0005634 ; GO:0005739 ; GO:0005743 ; GO:0005753 ; GO:0005886 ; GO:0000274 ; GO:0045261	nucleus ; mitochondrion ; mitochondrial inner membrane ; mitochondrial proton-transporting ATP synthase complex ; plasma membrane ; mitochondrial proton-transporting ATP synthase stator stalk ; proton-transporting ATP synthase complex catalytic core F(1)
ATP6V1A	P38606	GO:0005765 ; GO:0005829 ; GO:0005886 ; GO:0005902 ; GO:0016324 ; GO:0016469 ; GO:0033180 ; GO:0070062 ; GO:0005774	lysosomal membrane ; cytosol ; plasma membrane ; microvillus ; apical plasma membrane ; proton-transporting two-sector ATPase complex ; proton-transporting V-type ATPase V1 domain ; extracellular exosome ; vacuolar membrane
ATP6V1B2	P21281	GO:0001726 ; GO:0005765 ; GO:0005829 ; GO:0005886 ; GO:0005902 ; GO:0012505 ; GO:0016021 ; GO:0016324 ; GO:0033180 ; GO:0042470 ; GO:0043231 ; GO:0070062	ruffle ; lysosomal membrane ; cytosol ; plasma membrane ; microvillus ; endomembrane system ; integral component of membrane ; apical plasma membrane ; proton-transporting V-type ATPase V1 domain ; melanosome ; intracellular membrane-bounded organelle ; extracellular exosome
BASP1	P80723	GO:0000785 ; GO:0005634 ; GO:0005737 ; GO:0005856 ; GO:0005886 ; GO:0016363 ; GO:0016605 ; GO:0016607 ; GO:0030054 ; GO:0030426 ; GO:0031982 ; GO:0070062 ; GO:0008180	chromatin ; nucleus ; cytoplasm ; cytoskeleton ; plasma membrane ; nuclear matrix ; PML body ; nuclear speck ; cell junction ; growth cone ; vesicle ; extracellular exosome ; COP9 signalosome
CCT4	P50991	GO:0002199 ; GO:0005654 ; GO:0005813 ; GO:0005829 ; GO:0005832 ; GO:0005874 ; GO:0042470 ; GO:0042995 ; GO:0044297 ; GO:0070062	zona pellucida receptor complex ; nucleoplasm ; centrosome ; cytosol ; chaperonin-containing T-complex ; microtubule ; melanosome ; cell projection ; cell body ; extracellular exosome
CCT6A	P40227	GO:0005737 ; GO:0005829 ; GO:0005832 ; GO:0005874 ; GO:0070062	cytoplasm ; cytosol ; chaperonin-containing T-complex ; microtubule ; extracellular exosome
CNP	P09543	GO:0005615 ; GO:0005654 ; GO:0005737 ; GO:0005741 ; GO:0005743 ; GO:0005829 ; GO:0005886 ; GO:0005902 ; GO:0016020 ; GO:0031143 ; GO:0035748 ; GO:0035749 ; GO:0042470 ; GO:0045202 ; GO:0048471 ; GO:0070062	extracellular space ; nucleoplasm ; cytoplasm ; mitochondrial outer membrane ; mitochondrial inner membrane ; cytosol ; plasma membrane ; microvillus ; membrane ; pseudopodium ; myelin sheath abaxonal region ; myelin sheath adaxonal region ; melanosome ; synapse ; perinuclear region of cytoplasm ; extracellular exosome
CORO1C	Q9ULV4	GO:0005938 ; GO:0010008 ; GO:0015629 ; GO:0016328 ; GO:0016600 ; GO:0030017 ; GO:0030027 ; GO:0032587 ; GO:0042383 ; GO:0045202 ; GO:0031982	cell cortex ; endosome membrane ; actin cytoskeleton ; lateral plasma membrane ; flotillin complex ; sarcomere ; lamellipodium ; ruffle membrane ; sarcolemma ; synapse ; vesicle
DBN1	Q16643	GO:0005737 ; GO:0005856 ; GO:0005921 ; GO:0015629 ; GO:0030425 ; GO:0030426 ; GO:0030863 ; GO:0042641 ; GO:0098978 ; GO:0099524 ; GO:0030864 ; GO:0014069 ; GO:0030427 ; GO:0030027 ; GO:0005886 ; GO:0005884 ; GO:0045211	cytoplasm ; cytoskeleton ; gap junction ; actin cytoskeleton ; dendrite ; growth cone ; cortical cytoskeleton ; actomyosin ; glutamatergic synapse ; postsynaptic cytosol ; cortical actin cytoskeleton ; postsynaptic density ; site of polarized growth ; lamellipodium ; plasma membrane ; actin filament ; postsynaptic membrane
DCLK1	O15075	GO:0005887 ; GO:0014069	integral component of plasma membrane ; postsynaptic density
DDX21	Q9NR30	GO:0005654 ; GO:0005730 ; GO:0005739 ; GO:0005829 ; GO:0016020	nucleoplasm ; nucleolus ; mitochondrion ; cytosol ; membrane
DDX39B	Q13838	GO:0000346 ; GO:0005634 ; GO:0005654 ; GO:0005681 ; GO:0016363 ; GO:0016607 ; GO:0005687 ; GO:0005688 ; GO:0005737	transcription export complex ; nucleus ; nucleoplasm ; spliceosomal complex ; nuclear matrix ; nuclear speck ; U4 snRNP ; U6 snRNP ; cytoplasm
DHX30	Q7L2E3	GO:0005737 ; GO:0005739 ; GO:0005829 ; GO:0035770 ; GO:0042645 ; GO:0005622	cytoplasm ; mitochondrion ; cytosol ; ribonucleoprotein granule ; mitochondrial nucleoid ; intracellular
DHX9	Q08211	GO:0005634 ; GO:0005654 ; GO:0005726 ; GO:0005737 ; GO:0005813 ; GO:0005829 ; GO:0005844 ; GO:0015629 ; GO:0016020 ; GO:0016442 ; GO:0016604 ; GO:0032991 ; GO:0036464 ; GO:0042788 ; GO:0070578 ; GO:0070937 ; GO:0097165 ; GO:1990904 ; GO:0005622 ; GO:0005730	nucleus ; nucleoplasm ; perichromatin fibrils ; cytoplasm ; centrosome ; cytosol ; polysome ; actin cytoskeleton ; membrane ; RISC complex ; nuclear body ; protein-containing complex ; cytoplasmic ribonucleoprotein granule ; polysomal ribosome ; RISC-loading complex ; CRD-mediated mRNA stability complex ; nuclear stress granule ; ribonucleoprotein complex ; intracellular ; nucleolus
DNM1	Q05193	GO:0001917 ; GO:0005654 ; GO:0005794 ; GO:0005874 ; GO:0005886 ; GO:0008021 ; GO:0030117 ; GO:0043196 ; GO:0070062 ; GO:0098684 ; GO:0098835 ; GO:0098978 ; GO:0005737 ; GO:0030424 ; GO:0016020 ; GO:0098844 ; GO:0031966 ; GO:0045211 ; GO:0044327 ; GO:0014069 ; GO:0031410 ; GO:0015630 ; GO:0045202 ; GO:0043197	photoreceptor inner segment ; nucleoplasm ; Golgi apparatus ; microtubule ; plasma membrane ; synaptic vesicle ; membrane coat ; varicosity ; extracellular exosome ; photoreceptor ribbon synapse ; presynaptic endocytic zone membrane ; glutamatergic synapse ; cytoplasm ; axon ; membrane ; postsynaptic endocytic zone membrane ; mitochondrial membrane ; postsynaptic membrane ; dendritic spine head ;…
EPB41L3	Q9Y2J2	GO:0005829 ; GO:0005886 ; GO:0005911 ; GO:0014069 ; GO:0030054 ; GO:0033270 ; GO:0044224 ; GO:0030673 ; GO:0005856	cytosol ; plasma membrane ; cell-cell junction ; postsynaptic density ; cell junction ; paranode region of axon ; juxtaparanode region of axon ; axolemma ; cytoskeleton
EXOG	Q9Y2C4	GO:0005739 ; GO:0005743 ; GO:0032991 ; GO:0005634	mitochondrion ; mitochondrial inner membrane ; protein-containing complex ; nucleus
GNAO1	P09471	GO:0005886 ; GO:0030425 ; GO:0044297 ; GO:0005834	plasma membrane ; dendrite ; cell body ; heterotrimeric G-protein complex
GNB1	P62873	GO:0001917 ; GO:0005765 ; GO:0005829 ; GO:0005834 ; GO:0005886 ; GO:0016020 ; GO:0030425 ; GO:0042622 ; GO:0044297 ; GO:0045202 ; GO:0070062 ; GO:0097381 ; GO:1903561 ; GO:0005737	photoreceptor inner segment ; lysosomal membrane ; cytosol ; heterotrimeric G-protein complex ; plasma membrane ; membrane ; dendrite ; photoreceptor outer segment membrane ; cell body ; synapse ; extracellular exosome ; photoreceptor disc membrane ; extracellular vesicle ; cytoplasm
HK1	P19367	GO:0005739 ; GO:0005741 ; GO:0005829 ; GO:0045121	mitochondrion ; mitochondrial outer membrane ; cytosol ; membrane raft
HNRNPL	P14866	GO:0005634 ; GO:0005654 ; GO:0005829 ; GO:0016020 ; GO:0035770 ; GO:0045120 ; GO:0048471 ; GO:0070062 ; GO:1990904	nucleus ; nucleoplasm ; cytosol ; membrane ; ribonucleoprotein granule ; pronucleus ; perinuclear region of cytoplasm ; extracellular exosome ; ribonucleoprotein complex
HNRNPR	O43390	GO:0005654 ; GO:0005681 ; GO:0005783 ; GO:0030425 ; GO:0030426 ; GO:0043679 ; GO:0071013 ; GO:1990904 ; GO:0005634	nucleoplasm ; spliceosomal complex ; endoplasmic reticulum ; dendrite ; growth cone ; axon terminus ; catalytic step 2 spliceosome ; ribonucleoprotein complex ; nucleus
HSPH1	Q92598	GO:0005576 ; GO:0005654 ; GO:0005737 ; GO:0005829 ; GO:0005874 ; GO:0032991 ; GO:0070062 ; GO:0071682 ; GO:0005634	extracellular region ; nucleoplasm ; cytoplasm ; cytosol ; microtubule ; protein-containing complex ; extracellular exosome ; endocytic vesicle lumen ; nucleus
IDH3B	O43837	GO:0005634;GO:0005739;GO:0005759	nucleus;mitochondrion;mitochondrial matrix
IGHG1	P01857	GO:0005576 ; GO:0005615 ; GO:0070062 ; GO:0072562 ; GO:0009897 ; GO:0042571	extracellular region ; extracellular space ; extracellular exosome ; blood microparticle ; external side of plasma membrane ; immunoglobulin complex
LIMCH1	Q9UPQ0	GO:0001725 ; GO:0005737 ; GO:0016460	stress fiber ; cytoplasm ; myosin II complex
MCM7	P33993	GO:0000784 ; GO:0000785 ; GO:0005634 ; GO:0005654 ; GO:0005829 ; GO:0016020 ; GO:0042555	nuclear chromosome telomeric region ; chromatin ; nucleus ; nucleoplasm ; cytosol ; membrane ; MCM complex
MTHFD1	P11586	GO:0005739 ; GO:0005829 ; GO:0016020 ; GO:0070062	mitochondrion ; cytosol ; membrane ; extracellular exosome
MYH10	P35580	GO:0001725 ; GO:0005634 ; GO:0005737 ; GO:0005819 ; GO:0005829 ; GO:0005844 ; GO:0005903 ; GO:0005938 ; GO:0016459 ; GO:0016460 ; GO:0030027 ; GO:0030426 ; GO:0030496 ; GO:0031594 ; GO:0032154 ; GO:0042641 ; GO:0043025 ; GO:0043197 ; GO:0070062 ; GO:0097513 ; GO:0098978	stress fiber ; nucleus ; cytoplasm ; spindle ; cytosol ; polysome ; brush border ; cell cortex ; myosin complex ; myosin II complex ; lamellipodium ; growth cone ; midbody ; neuromuscular junction ; cleavage furrow ; actomyosin ; neuronal cell body ; dendritic spine ; extracellular exosome ; myosin II filament ; glutamatergic synapse
MYH11	P35749	GO:0005829 ; GO:0005859 ; GO:0032982 ; GO:0042470 ; GO:0070062	cytosol ; muscle myosin complex ; myosin filament ; melanosome ; extracellular exosome
MYH14	Q7Z406	GO:0001725 ; GO:0005829 ; GO:0005903 ; GO:0016020 ; GO:0016460 ; GO:0030426 ; GO:0042641 ; GO:0070062 ; GO:0097513	stress fiber ; cytosol ; brush border ; membrane ; myosin II complex ; growth cone ; actomyosin ; extracellular exosome ; myosin II filament
MYH9	P35579	GO:0001725 ; GO:0001726 ; GO:0001931 ; GO:0005634 ; GO:0005737 ; GO:0005819 ; GO:0005826 ; GO:0005829 ; GO:0005886 ; GO:0005903 ; GO:0005912 ; GO:0015629 ; GO:0016020 ; GO:0016460 ; GO:0031252 ; GO:0031594 ; GO:0032154 ; GO:0032991 ; GO:0042641 ; GO:0070062 ; GO:0097513 ; GO:0001772 ; GO:0005925 ; GO:0008180	stress fiber ; ruffle ; uropod ; nucleus ; cytoplasm ; spindle ; actomyosin contractile ring ; cytosol ; plasma membrane ; brush border ; adherens junction ; actin cytoskeleton ; membrane ; myosin II complex ; cell leading edge ; neuromuscular junction ; cleavage furrow ; protein-containing complex ; actomyosin ; extracellular exosome ; myosin II filament ; immunological synapse ; focal adhesion …
MYO5A	Q9Y4I1	GO:0001726 ; GO:0001750 ; GO:0005737 ; GO:0005790 ; GO:0005794 ; GO:0005829 ; GO:0005882 ; GO:0016020 ; GO:0016461 ; GO:0030426 ; GO:0032433 ; GO:0032593 ; GO:0035371 ; GO:0042470 ; GO:0042641 ; GO:0043005 ; GO:0043025 ; GO:0070062 ; GO:0098794 ; GO:0098978 ; GO:0005764 ; GO:0005769 ; GO:0005770 ; GO:0005777 ; GO:0005783 ; GO:0005884 ; GO:0031982 ; GO:0055037 ; GO:0015629	ruffle ; photoreceptor outer segment ; cytoplasm ; smooth endoplasmic reticulum ; Golgi apparatus ; cytosol ; intermediate filament ; membrane ; unconventional myosin complex ; growth cone ; filopodium tip ; insulin-responsive compartment ; microtubule plus-end ; melanosome ; actomyosin ; neuron projection ; neuronal cell body ; extracellular exosome ; postsynapse ; glutamatergic synapse ; lysoso…
NPEPPS	P55786	GO:0005634 ; GO:0005829 ; GO:0070062 ; GO:0005737	nucleus ; cytosol ; extracellular exosome ; cytoplasm
PARP1	P09874	GO:0000784 ; GO:0005634 ; GO:0005635 ; GO:0005654 ; GO:0005667 ; GO:0005730 ; GO:0005739 ; GO:0016020 ; GO:0016604 ; GO:0032991 ; GO:0032993 ; GO:0035861 ; GO:0090734	nuclear chromosome telomeric region ; nucleus ; nuclear envelope ; nucleoplasm ; transcription regulator complex ; nucleolus ; mitochondrion ; membrane ; nuclear body ; protein-containing complex ; protein-DNA complex ; site of double-strand break ; site of DNA damage
PCBP1	Q15365	GO:0005654 ; GO:0005737 ; GO:0005829 ; GO:0016020 ; GO:0016607 ; GO:0036464 ; GO:0070062 ; GO:0005634	nucleoplasm ; cytoplasm ; cytosol ; membrane ; nuclear speck ; cytoplasmic ribonucleoprotein granule ; extracellular exosome ; nucleus
PCBP2	Q15366	GO:0005634 ; GO:0005654 ; GO:0005737 ; GO:0005829 ; GO:0005925 ; GO:0016020 ; GO:0070062	nucleus ; nucleoplasm ; cytoplasm ; cytosol ; focal adhesion ; membrane ; extracellular exosome
PDHB	P11177	GO:0005634 ; GO:0005654 ; GO:0005739 ; GO:0005759 ; GO:0045254 ; GO:0005967	nucleus ; nucleoplasm ; mitochondrion ; mitochondrial matrix ; pyruvate dehydrogenase complex ; mitochondrial pyruvate dehydrogenase complex
PFKM	P08237	GO:0005634 ; GO:0005829 ; GO:0005945 ; GO:0016324 ; GO:0016020	nucleus ; cytosol ; 6-phosphofructokinase complex ; apical plasma membrane ; membrane
PPP1CC	P36873	GO:0000164 ; GO:0000777 ; GO:0005634 ; GO:0005730 ; GO:0005737 ; GO:0005739 ; GO:0005741 ; GO:0005829 ; GO:0005925 ; GO:0016607 ; GO:0030496 ; GO:0032154 ; GO:0032991 ; GO:0043197 ; GO:0072357 ; GO:0098793 ; GO:0098978 ; GO:0000784	protein phosphatase type 1 complex ; condensed chromosome kinetochore ; nucleus ; nucleolus ; cytoplasm ; mitochondrion ; mitochondrial outer membrane ; cytosol ; focal adhesion ; nuclear speck ; midbody ; cleavage furrow ; protein-containing complex ; dendritic spine ; PTW/PP1 phosphatase complex ; presynapse ; glutamatergic synapse ; nuclear chromosome telomeric region
PPP1R9B	Q96SB3	GO:0000164 ; GO:0005654 ; GO:0005737 ; GO:0005886 ; GO:0005912 ; GO:0030027 ; GO:0030175 ; GO:0030426 ; GO:0030864 ; GO:0032587 ; GO:0043025 ; GO:0044326 ; GO:0044327 ; GO:1990780 ; GO:0030425 ; GO:0015629 ; GO:0014069	protein phosphatase type 1 complex ; nucleoplasm ; cytoplasm ; plasma membrane ; adherens junction ; lamellipodium ; filopodium ; growth cone ; cortical actin cytoskeleton ; ruffle membrane ; neuronal cell body ; dendritic spine neck ; dendritic spine head ; cytoplasmic side of dendritic spine plasma membrane ; dendrite ; actin cytoskeleton ; postsynaptic density
PPP3CA	Q08209	GO:0005654 ; GO:0005737 ; GO:0005739 ; GO:0005829 ; GO:0005886 ; GO:0005955 ; GO:0019897 ; GO:0030018 ; GO:0036057 ; GO:0042383 ; GO:0043197 ; GO:0098685 ; GO:0098978 ; GO:0009898	nucleoplasm ; cytoplasm ; mitochondrion ; cytosol ; plasma membrane ; calcineurin complex ; extrinsic component of plasma membrane ; Z disc ; slit diaphragm ; sarcolemma ; dendritic spine ; Schaffer collateral - CA1 synapse ; glutamatergic synapse ; cytoplasmic side of plasma membrane
RAB1B	Q9H0U4	GO:0000139 ; GO:0005789 ; GO:0005794 ; GO:0005829 ; GO:0030133 ; GO:0033116 ; GO:0034045 ; GO:0048471 ; GO:0070062 ; GO:0012505	Golgi membrane ; endoplasmic reticulum membrane ; Golgi apparatus ; cytosol ; transport vesicle ; endoplasmic reticulum-Golgi intermediate compartment membrane ; phagophore assembly site membrane ; perinuclear region of cytoplasm ; extracellular exosome ; endomembrane system
RAB5C	P51148	GO:0005765 ; GO:0005768 ; GO:0005811 ; GO:0005886 ; GO:0031901 ; GO:0035577 ; GO:0042470 ; GO:0070062 ; GO:0030139 ; GO:0005769 ; GO:0012505	lysosomal membrane ; endosome ; lipid droplet ; plasma membrane ; early endosome membrane ; azurophil granule membrane ; melanosome ; extracellular exosome ; endocytic vesicle ; early endosome ; endomembrane system
RAC1	P63000	GO:0000139 ; GO:0005737 ; GO:0005789 ; GO:0005802 ; GO:0005829 ; GO:0005886 ; GO:0005925 ; GO:0016020 ; GO:0030027 ; GO:0030667 ; GO:0032587 ; GO:0036464 ; GO:0042470 ; GO:0043197 ; GO:0055038 ; GO:0070062 ; GO:0098794 ; GO:0098978 ; GO:0101003 ; GO:0005884 ; GO:0031982 ; GO:0042995 ; GO:0005856 ; GO:0031410 ; GO:0005938 ; GO:0043231	Golgi membrane ; cytoplasm ; endoplasmic reticulum membrane ; trans-Golgi network ; cytosol ; plasma membrane ; focal adhesion ; membrane ; lamellipodium ; secretory granule membrane ; ruffle membrane ; cytoplasmic ribonucleoprotein granule ; melanosome ; dendritic spine ; recycling endosome membrane ; extracellular exosome ; postsynapse ; glutamatergic synapse ; ficolin-1-rich granule membrane ;…
RACK1	P63244	GO:0001891 ; GO:0005634 ; GO:0005654 ; GO:0005737 ; GO:0005739 ; GO:0005829 ; GO:0015935 ; GO:0030425 ; GO:0030496 ; GO:0043025 ; GO:0043204 ; GO:0043231 ; GO:0048471 ; GO:0070062 ; GO:1990630 ; GO:0022627	phagocytic cup ; nucleus ; nucleoplasm ; cytoplasm ; mitochondrion ; cytosol ; small ribosomal subunit ; dendrite ; midbody ; neuronal cell body ; perikaryon ; intracellular membrane-bounded organelle ; perinuclear region of cytoplasm ; extracellular exosome ; IRE1-RACK1-PP2A complex ; cytosolic small ribosomal subunit
RHOG	P84095	GO:0005789 ; GO:0005829 ; GO:0005886 ; GO:0005925 ; GO:0030667 ; GO:0070062 ; GO:0005938 ; GO:0031982 ; GO:0043231 ; GO:0005737 ; GO:0005856 ; GO:0042995 ; GO:0031410	endoplasmic reticulum membrane ; cytosol ; plasma membrane ; focal adhesion ; secretory granule membrane ; extracellular exosome ; cell cortex ; vesicle ; intracellular membrane-bounded organelle ; cytoplasm ; cytoskeleton ; cell projection ; cytoplasmic vesicle
RPL12	P30050	GO:0005730 ; GO:0005829 ; GO:0005925 ; GO:0014069 ; GO:0016020 ; GO:0022625 ; GO:0070062 ; GO:0015934 ; GO:0005840	nucleolus ; cytosol ; focal adhesion ; postsynaptic density ; membrane ; cytosolic large ribosomal subunit ; extracellular exosome ; large ribosomal subunit ; ribosome
RPS11	P62280	GO:0005654 ; GO:0005730 ; GO:0005737 ; GO:0005829 ; GO:0005840 ; GO:0005925 ; GO:0016020 ; GO:0022627 ; GO:0070062	nucleoplasm ; nucleolus ; cytoplasm ; cytosol ; ribosome ; focal adhesion ; membrane ; cytosolic small ribosomal subunit ; extracellular ex]osome
RPS7	P62081	GO:0005634 ; GO:0005654 ; GO:0005730 ; GO:0005829 ; GO:0005840 ; GO:0005925 ; GO:0016020 ; GO:0022627 ; GO:0032991 ; GO:0045202 ; GO:1990904 ; GO:0005813 ; GO:0032040	nucleus ; nucleoplasm ; nucleolus ; cytosol ; ribosome ; focal adhesion ; membrane ; cytosolic small ribosomal subunit ; protein-containing complex ; synapse ; ribonucleoprotein complex ; centrosome ; small-subunit processome
SDHB	P21912	GO:0005654 ; GO:0005739 ; GO:0005743 ; GO:0005749 ; GO:0005886 ; GO:0031966	nucleoplasm ; mitochondrion ; mitochondrial inner membrane ; mitochondrial respiratory chain complex II succinate dehydrogenase complex ; plasma membrane ; mitochondrial membrane
SF3B3	Q15393	GO:0005634 ; GO:0005654 ; GO:0005689 ; GO:0005730 ; GO:0071005 ; GO:0071013	nucleus ; nucleoplasm ; U12-type spliceosomal complex ; nucleolus ; U2-type precatalytic spliceosome ; catalytic step 2 spliceosome
SLC25A12	O75746	GO:0005739 ; GO:0005743 ; GO:0016021	mitochondrion ; mitochondrial inner membrane ; integral component of membrane
SNAP25	P60880	GO:0001917 ; GO:0005737 ; GO:0005802 ; GO:0005829 ; GO:0005856 ; GO:0005886 ; GO:0008021 ; GO:0016020 ; GO:0030426 ; GO:0031201 ; GO:0031234 ; GO:0035579 ; GO:0036477 ; GO:0042734 ; GO:0043005 ; GO:0048471 ; GO:0070821 ; GO:0098794 ; GO:0098978 ; GO:0008076 ; GO:0031083 ; GO:0031982 ; GO:0070032	photoreceptor inner segment ; cytoplasm ; trans-Golgi network ; cytosol ; cytoskeleton ; plasma membrane ; synaptic vesicle ; membrane ; growth cone ; SNARE complex ; extrinsic component of cytoplasmic side of plasma membrane ; specific granule membrane ; somatodendritic compartment ; presynaptic membrane ; neuron projection ; perinuclear region of cytoplasm ; tertiary granule membrane ; postsyna…
SND1	Q7KZF4	GO:0005829 ; GO:0016020 ; GO:0016442 ; GO:0042470 ; GO:0070062 ; GO:0097433 ; GO:0005634 ; GO:0005737	cytosol ; membrane ; RISC complex ; melanosome ; extracellular exosome ; dense body ; nucleus ; cytoplasm
SPG11	Q96JI7	GO:0005730 ; GO:0005737 ; GO:0005765 ; GO:0005829 ; GO:0005886 ; GO:0031410 ; GO:0045202 ; GO:0030425 ; GO:0030424	nucleolus ; cytoplasm ; lysosomal membrane ; cytosol ; plasma membrane ; cytoplasmic vesicle ; synapse ; dendrite ; axon
SSRP1	Q08945	GO:0005654 ; GO:0005730 ; GO:0035101 ; GO:0000790	nucleoplasm ; nucleolus ; FACT complex ; nuclear chromatin
STXBP1	P61764	GO:0005654 ; GO:0005737 ; GO:0005739 ; GO:0005829 ; GO:0005856 ; GO:0005886 ; GO:0030424 ; GO:0031091 ; GO:0032991 ; GO:0045335 ; GO:0048471 ; GO:0048787 ; GO:0070062 ; GO:0098794 ; GO:0098978 ; GO:0030141	nucleoplasm ; cytoplasm ; mitochondrion ; cytosol ; cytoskeleton ; plasma membrane ; axon ; platelet alpha granule ; protein-containing complex ; phagocytic vesicle ; perinuclear region of cytoplasm ; presynaptic active zone membrane ; extracellular exosome ; postsynapse ; glutamatergic synapse ; secretory granule
SUPT16H	Q9Y5B9	GO:0005654 ; GO:0005694 ; GO:0035101	nucleoplasm ; chromosome ; FACT complex
SYN1	P17600	GO:0000795 ; GO:0005794 ; GO:0005829 ; GO:0005856 ; GO:0008021 ; GO:0014069 ; GO:0030424 ; GO:0030425 ; GO:0048786 ; GO:0098685 ; GO:0098850 ; GO:0098993 ; GO:0030672	synaptonemal complex ; Golgi apparatus ; cytosol ; cytoskeleton ; synaptic vesicle ; postsynaptic density ; axon ; dendrite ; presynaptic active zone ; Schaffer collateral - CA1 synapse ; extrinsic component of synaptic vesicle membrane ; anchored component of synaptic vesicle membrane ; synaptic vesicle membrane
SYN2	Q92777	GO:0005886 ; GO:0014069 ; GO:0030672 ; GO:0031201 ; GO:0045202 ; GO:0098685 ; GO:0098978	plasma membrane ; postsynaptic density ; synaptic vesicle membrane ; SNARE complex ; synapse ; Schaffer collateral - CA1 synapse ; glutamatergic synapse
TCP1	P17987	GO:0000242 ; GO:0001669 ; GO:0002199 ; GO:0005720 ; GO:0005794 ; GO:0005813 ; GO:0005829 ; GO:0005832 ; GO:0005874 ; GO:0044297 ; GO:0070062	pericentriolar material ; acrosomal vesicle ; zona pellucida receptor complex ; nuclear heterochromatin ; Golgi apparatus ; centrosome ; cytosol ; chaperonin-containing T-complex ; microtubule ; cell body ; extracellular exosome
TUFM	P49411	GO:0005739 ; GO:0016020 ; GO:0042645 ; GO:0045202 ; GO:0070062	mitochondrion ; membrane ; mitochondrial nucleoid ; synapse ; extracellular exosome
VDAC2	P45880	GO:0001669 ; GO:0005634 ; GO:0005739 ; GO:0008021 ; GO:0042645 ; GO:0046930 ; GO:0005741	acrosomal vesicle ; nucleus ; mitochondrion ; synaptic vesicle ; mitochondrial nucleoid ; pore complex ; mitochondrial outer membrane
VDAC3	Q9Y277	GO:0005634 ; GO:0005739 ; GO:0045202 ; GO:0046930 ; GO:0070062 ; GO:0005741	nucleus ; mitochondrion ; synapse ; pore complex ; extracellular exosome ; mitochondrial outer membrane
WRNIP1	Q96S55	GO:0005634 ; GO:0016020 ; GO:0048471 ; GO:0000784	nucleus ; membrane ; perinuclear region of cytoplasm ; nuclear chromosome telomeric region
YWHAB	P31946	GO:0005634 ; GO:0005737 ; GO:0005739 ; GO:0005774 ; GO:0005829 ; GO:0005925 ; GO:0016020 ; GO:0017053 ; GO:0042470 ; GO:0048471 ; GO:0070062	nucleus ; cytoplasm ; mitochondrion ; vacuolar membrane ; cytosol ; focal adhesion ; membrane ; transcription repressor complex ; melanosome ; perinuclear region of cytoplasm ; extracellular exosome
YWHAE	P62258	GO:0005634 ; GO:0005737 ; GO:0005739 ; GO:0005829 ; GO:0005871 ; GO:0005925 ; GO:0016020 ; GO:0042470 ; GO:0070062 ; GO:0090724 ; GO:0098978 ; GO:0005886	nucleus ; cytoplasm ; mitochondrion ; cytosol ; kinesin complex ; focal adhesion ; membrane ; melanosome ; extracellular exosome ; central region of growth cone ; glutamatergic synapse ; plasma membrane
YWHAG	P61981	GO:0005739 ; GO:0005829 ; GO:0005925 ; GO:0016020 ; GO:0070062 ; GO:0098793	mitochondrion ; cytosol ; focal adhesion ; membrane ; extracellular exosome ; presynapse
YWHAH	Q04917	GO:0005737 ; GO:0005739 ; GO:0005829 ; GO:0005886 ; GO:0014704 ; GO:0070062	cytoplasm ; mitochondrion ; cytosol ; plasma membrane ; intercalated disc ; extracellular exosome
YWHAQ	P27348	GO:0005737 ; GO:0005739 ; GO:0005829 ; GO:0005925 ; GO:0016020 ; GO:0032991 ; GO:0045202 ; GO:0070062	cytoplasm ; mitochondrion ; cytosol ; focal adhesion ; membrane ; protein-containing complex ; synapse ; extracellular exosome
YWHAZ	P63104	GO:0005615 ; GO:0005634 ; GO:0005654 ; GO:0005737 ; GO:0005739 ; GO:0005829 ; GO:0005925 ; GO:0031982 ; GO:0042470 ; GO:0070062 ; GO:0072562 ; GO:0098686 ; GO:0098978	extracellular space ; nucleus ; nucleoplasm ; cytoplasm ; mitochondrion ; cytosol ; focal adhesion ; vesicle ; melanosome ; extracellular exosome ; blood microparticle ; hippocampal mossy fiber to CA3 synapse ; glutamatergic synapse

### Sheet: Grouping
	Number of Gene Ontology cellular localisation terms in each functional group
HGNC_approved_name	Extracellular	Complex/protein complex	Complex/protein complex/mitochondrion	Complex/ribonucleoprotein complex	Cytosol	Cytoskeleton	Inclusion body	Organelle	Organelle/ER	Organelle/Golgi	Organelle/granule	Organelle/lipid droplet	Organelle/melanosome	Organelle/mitochondrion	Organelle/nucleus	Organelle/peroxisome	Organelle/platelet alpha granule	Organelle/vesicle	Junction	Membrane	Membrane/neuron	Membrane/organelle	Membrane/phagophore	Membrane/photoreceptor (not used)	Projection	Region/muscle
ACLY	2	0	0	0	1	0	0	0	0	0	0	0	0	0	1	0	0	2	0	2	0	0	0	0	0	0
AP2M1	1	1	0	0	1	0	0	1	0	0	0	0	0	0	0	0	0	2	0	1	0	5	0	0	0	0
AP3B2	0	1	0	0	0	0	0	0	0	1	0	0	0	0	0	0	0	1	0	0	0	1	0	0	1	0
ATP2A2	0	1	0	0	0	0	0	0	1	0	0	0	0	0	0	0	0	0	2	6	0	2	0	0	1	0
ATP5PO	0	2	1	0	0	0	0	0	0	0	0	0	0	1	1	0	0	0	0	1	0	1	0	0	0	0
ATP6V1A	1	2	0	0	1	0	0	0	0	0	0	0	0	0	0	0	0	0	0	2	0	2	0	0	1	0
ATP6V1B2	1	1	0	0	1	0	0	1	0	0	0	0	1	0	0	0	0	0	0	4	0	1	0	0	2	0
BASP1	1	1	0	0	0	1	0	0	0	0	0	0	0	0	5	0	0	1	1	1	0		0	0	1	0
CCT4	1	2	0	0	1	2	0	0	0	0	0	0	1	0	1	0	0	0	0	0	0	0	0	0	1	0
CCT6A	1	1	0	0	1	1	0	0	0	0	0	0	0	0	0	0	0	0	0	0	0	0	0	0	0	0
CNP	2	0	0	0	1	0	0	0	0	0	0	0	1	0	1	0	0	0	1	2	0	2	0	0	2	0
CORO1C	0	1	0	0	0	1	0	0	0	0	0	0	0	0	0	0	0	1	1	3	0	1	0	0	1	1
DBN1	0	0	0	0	0	6	0	0	0	0	0	0	0	0	0	0	0	0	4	1	1	0	0	0	3	0
DCLK1	0	0	0	0	0	0	0	0	0	0	0	0	0	0	0	0	0	0	1	1	0	0	0	0	0	0
DDX21	0	0	0	0	1	0	0	0	0	0	0	0	0	1	2	0	0	0	0	1	0	0	0	0	0	0
DDX39B	0	1	0	3	0	0	0	0	0	0	0	0	0	0	4	0	0	0	0	0	0	0	0	0	0	0
DHX30	0	0	0	1	1	0	0	0	0	0	0	0	0	2	0	0	0	0	0	0	0	0	0	0	0	0
DHX9	0	3	0	5	1	2	0	0	0	0	1	0	0	0	5	0	0	0	0	1	0	0	0	0	0	0
DNM1	1	0	0	0	0	2	0	0	0	1	0	0	0	0	1	0	0	2	4	3	3	1	0	0	4	0
EPB41L3	0	0	0	0	1	1	0	0	0	0	0	0	0	0	0	0	0	0	3	1	1	0	0	0	2	0
EXOG	0	0	0	0	0	0	0	0	0	0	0	0	0	0	0	0	0	0	0	0	0	0	0	1	1	1
GNAO1	0	1	0	0	0	0	0	0	0	0	0	0	0	0	0	0	0	0	0	1	0	0	0	0	1	0
GNB1	2	1	0	0	1	0	0	0	0	0	0	0	0	0	0	0	0	0	1	2	0	1	0	2	1	0
HK1	0	0	0	0	1	0	0	0	0	0	0	0	0	1	0	0	0	0	0	1	0	1	0	0	0	0
HNRNPL	1	0	0	2	1	0	0	0	0	0	0	0	0	0	3	0	0	0	0	1	0	0	0	0	0	0
HNRNPR	0	0	0	3	0	0	0	0	1	0	0	0	0	0	2	0	0	0	0	0	0	0	0	0	3	0
HSPH1	0	0	0	0	0	0	0	0	0	0	0	0	0	0	0	0	0	0	0	0	1	1	1	1	1	2
IDH3B	0	0	0	0	0	0	0	0	0	0	0	0	0	2	1	0	0	0	0	0	0	0	0	0	0	0
IGHG1	3	1	0	0	0	0	0	0	0	0	0	0	0	0	0	0	0	1	0	1	0	0	0	0	0	0
LIMCH1	0	1	0	0	0	1	0	0	0	0	0	0	0	0	0	0	0	0	0	0	0	0	0	0	0	0
MCM7	0	1	0	0	1	0	0	0	0	0	0	0	0	0	4	0	0	0	0	1	0	0	0	0	0	0
MTHFD1	1	0	0	0	1	0	0	0	0	0	0	0	0	1	0	0	0	0	0	1	0	0	0	0	0	0
MYH10	1	2	0	1	1	5	0	0	0	0	0	0	0	0	1	0	0	0	2	1	0	0	0	0	4	0
MYH11	1	1	0	0	1	1	0	0	0	0	0	0	1	0	0	0	0	0	0	0	0	0	0	0	0	0
MYH14	1	1	0	0	1	3	0	0	0	0	0	0	0	0	0	0	0	0	0	1	0	0	0	0	2	0
MYH9	1	3	0	0	1	6	0	0	0	0	0	0	0	0	1	0	0	0	4	3	0	0	0	0	3	0
MYO5A	1	1	0	0	1	5	0	0	2	1	0	0	1	0	0	1	0	6	2	1	0	0	0	0	4	0
NPEPPS	1	0	0	0	1	0	0	0	0	0	0	0	0	0	1	0	0	0	0	0	0	0	0	0	0	0
PARP1	0	2	0	1	0	0	0	0	0	0	0	0	0	1	7	0	0	0	0	2	0	0	0	0	0	0
PCBP1	1	0	0	1	1	0	0	0	0	0	0	0	0	0	3	0	0	0	0	1	0	0	0	0	0	0
PCBP2	1	0	0	0	1	0	0	0	0	0	0	0	0	0	2	0	0	0	1	1	0	0	0	0	0	0
PDHB	0	2	0	0	0	0	0	0	0	0	0	0	0	2	2	0	0	0	0	0	0	0	0	0	0	0
PFKM	0	1	0	0	1	0	0	0	0	0	0	0	0	0	1	0	0	0	0	2	0	0	0	0	0	0
PPP1CC	0	4	0	0	1	1	0	0	0	0	0	0	0	1	4	0	0	0	3	1	0	1	0	0	1	0
PPP1R9B	0	1	0	0	0	2	0	0	0	0	0	0	0	0	1	0	0	0	2	2	1	0	0	0	6	0
PPP3CA	0	1	0	0	1	0	0	0	0	0	0	0	0	1	1	0	0	0	3	4	0	0	0	0	1	1
RAB1B	1	0	0	0	1	0	0	0	0	1	0	0	0	0	0	0	0	1	0	1	0	3	1	0	0	0
RAB5C	1	0	0	0	0	0	0	0	0	0	0	1	1	0	0	0	0	3	0	2	0	3	0	0	0	0
RAC1	1	0	0	1	1	2	0	1	0	1	0	0	1	0	0	0	0	2	3	3	0	5	0	0	3	0
RACK1	1	1	0	2	1	1	0	1	0	0	0	0	0	1	2	0	0	0	0	1	0	0	0	0	1	0
RHOG	1	0	0	0	1	1	0	1	0	0	0	0	0	0	0	0	0	2	1	1	0	2	0	0	1	0
RPL12	1	0	0	3	1	0	0	0	0	0	0	0	0	0	1	0	0	0	2	1	0	0	0	0	0	0
RPS11	1	0	0	2	1	0	0	0	0	0	0	0	0	0	2	0	0	0	1	1	0	0	0	0	0	0
RPS7	0	1	0	4	1	1	0	0	0	0	0	0	0	0	3	0	0	0	2	1	0	0	0	0	0	0
SDHB	0	0	1	0	0	0	0	0	0	0	0	0	0	1	1	0	0	0	0	1	0	2	0	0	0	0
SF3B3	0	0	0	3	0	0	0	0	0	0	0	0	0	0	3	0	0	0	0	0	0	0	0	0	0	0
SLC25A12	0	0	0	0	0	0	0	0	0	0	0	0	0	1	0	0	0	0	0	1	0	1	0	0	0	0
SNAP25	0	4	0	0	1	1	0	0	0	1	0	0	0	0	0	0	0	2	2	3	1	2	0	0	2	0
SND1	1	0	0	1	1	1	0	0	0	0	0	0	1	0	1	0	0	0	0	1	0	0	0	0	0	0
SPG11	0	0	0	0	2	0	0	0	0	0	0	0	0	0	1	0	0	1	2	1	0	1	0	0	2	0
SSRP1	0	1	0	0	0	0	0	0	0	0	0	0	0	0	3	0	0	0	0	0	0	0	0	0	0	0
STXBP1	1	1	0	0	1	1	0	0	0	0	0	0	0	1	1	0	1	2	2	1	1	0	0	0	1	0
SUPT16H	0	1	0	0	0	0	0	0	0	0	0	0	0	0	2	0	0	0	0	0	0	0	0	0	0	0
SYN1	0	1	0	0	1	1	0	0	0	1	0	0	0	0	0	0	0	1	3	0	0	3	0	0	2	0
SYN2	0	1	0	0	0	0	0	0	0	0	0	0	0	0	0	0	0	0	4	1	0	1	0	0	0	0
TCP1	1	2	0	0	2	2	0	0	0	1	0	0	0	0	1	0	0	1	0	0	0	0	0	0	0	0
TUFM	1	0	0	0	0	0	0	0	0	0	0	0	0	2	0	0	0	0	1	1	0	0	0	0	0	0
VDAC2	0	1	0	0	0	0	0	0	0	0	0	0	0	2	1	0	0	2	0	0	0	1	0	0	0	0
VDAC3	1	1	0	0	0	0	0	0	0	0	0	0	0	1	1	0	0	0	1	0	0	1	0	0	0	0
WRNIP1	0	0	0	0	0	0	0	0	0	0	0	0	0	0	2	0	0	0	0	1	0	0	0	0	0	0
YWHAB	1	1	0	0	1	0	0	0	0	0	0	0	1	1	1	0	0	0	1	1	0	1	0	0	0	0
YWHAE	1	1	0	0	1	0	0	0	0	0	0	0	1	1	1	0	0	0	2	2	0	0	0	0	1	0
YWHAG	1	0	0	0	1	0	0	0	0	0	0	0	0	1	0	0	0	0	2	1	0	0	0	0	0	0
YWHAH	1	0	0	0	1	0	0	0	0	0	0	0	0	1	0	0	0	0	1	1	0	0	0	0	0	0
YWHAQ	1	1	0	0	1	0	0	0	0	0	0	0	0	1	0	0	0	0	2	1	0	0	0	0	0	0
YWHAZ	2	0	0	0	1	0	0	0	0	0	0	0	1	1	2	0	0	2	3	0	0	0	0	0	0	0

### Sheet: For visualisation
HGNC_approved_name	Cytosol	Junction	Membrane	Nucleus	Vesicles	Other organelles	Projections		Lysosome	Neuron related		Other
ACLY	1	0	1	1	1	0	0		0	0		1
AP2M1	1	0	1	0	1	1	0		1	0		1
AP3B2	0	0	0	0	1	1	1		0	0		1
ATP2A2	0	0	1	0	0	1	1		0	1		1
ATP5PO	0	0	1	1	0	1	0		0	0		1
ATP6V1A	1	0	1	0	0	0	1		1	0		1
ATP6V1B2	1	0	1	0	0	1	1		1	0		1
BASP1	0	0	1	1	1	0	1		0	1		1
CCT4	1	0	0	1	0	1	1		0	0		1
CCT6A	1	0	0	0	0	0	0		0	0		1
CNP	1	0	1	1	0	1	1		0	1		1
CORO1C	0	0	1	0	1	1	1		0	1		1
DBN1	0	0	1	0	0	0	1		0	1		1
DCLK1	0	0	1	0	0	0	0		0	1		0
DDX21	1	0	1	1	0	0	0		0	0		1
DDX39B	0	0	0	1	0	0	0		0	0		1
DHX30	1	0	0	0	0	0	0		0	0		1
DHX9	1	0	1	1	0	0	0		0	0		1
DNM1	0	0	1	1	1	1	1		0	1		1
EPB41L3	1	0	1	0	0	0	1		0	1		1
EXOG	0	0	0	0	0	0	1		0	0		1
GNAO1	0	0	1	0	0	0	1		0	0		1
GNB1	1	0	1	0	0	1	1		1	1		1
HK1	1	0	1	0	0	1	0		0	0		1
HNRNPL	1	0	1	1	0	0	0		0	0		1
HNRNPR	0	0	0	1	0	0	1		0	0		1
HSPH1	0	0	0	0	0	1	1		0	1		1
IDH3B	0	0	0	1	0	0	0		0	0		1
IGHG1	0	0	1	0	1	0	0		0	0		1
LIMCH1	0	0	0	0	0	0	0		0	0		1
MCM7	1	0	1	1	0	0	0		0	0		1
MTHFD1	1	0	1	0	0	0	0		0	0		1
MYH10	1	0	1	1	0	0	1		0	1		1
MYH11	1	0	0	0	0	1	0		0	0		1
MYH14	1	0	1	0	0	0	1		0	0		1
MYH9	1	0	1	1	0	0	1		0	1		1
MYO5A	1	0	1	0	1	1	1		1	1		1
NPEPPS	1	0	0	1	0	0	0		0	0		1
PARP1	0	0	1	1	0	0	0		0	0		1
PCBP1	1	0	1	1	0	0	0		0	0		1
PCBP2	1	0	1	1	0	0	0		0	1		1
PDHB	0	0	0	1	0	0	0		0	0		1
PFKM	1	0	1	1	0	0	0		0	0		1
PPP1CC	1	0	1	1	0	1	1		0	1		1
PPP1R9B	0	0	1	1	0	0	1		0	1		1
PPP3CA	1	0	1	1	0	0	1		0	1		1
RAB1B	1	0	1	0	1	1	0		0	0		1
RAB5C	0	0	1	0	1	1	0		1	0		1
RAC1	1	0	1	0	1	1	1		0	1		1
RACK1	1	0	1	1	0	1	1		0	0		1
RHOG	1	0	1	0	1	1	1		0	1		1
RPL12	1	0	1	1	0	0	0		0	1		1
RPS11	1	0	1	1	0	0	0		0	1		1
RPS7	1	0	1	1	0	0	0		0	1		1
SDHB	0	0	1	1	0	1	0		0	0		1
SF3B3	0	0	0	1	0	0	0		0	0		1
SLC25A12	0	0	1	0	0	1	0		0	0		1
SNAP25	1	0	1	0	1	1	1		0	1		1
SND1	1	0	1	1	0	1	0		0	0		1
SPG11	1	1	1	1	1	1	1		1	1		0
SSRP1	0	0	0	1	0	0	0		0	0		1
STXBP1	1	0	1	1	1	0	1		0	1		1
SUPT16H	0	0	0	1	0	0	0		0	0		1
SYN1	1	0	0	0	1	1	1		0	1		1
SYN2	0	0	1	0	0	1	0		0	1		1
TCP1	1	0	0	1	1	0	0		0	0		1
TUFM	0	0	1	0	0	0	0		0	1		1
VDAC2	0	0	0	1	1	1	0		0	0		1
VDAC3	0	0	0	1	0	1	0		0	1		1
WRNIP1	0	0	1	1	0	0	0		0	0		0
YWHAB	1	0	1	1	0	1	0		0	1		1
YWHAE	1	0	1	1	0	1	1		0	1		1
YWHAG	1	0	1	0	0	0	0		0	1		1
YWHAH	1	0	1	0	0	0	0		0	1		1
YWHAQ	1	0	1	0	0	0	0		0	1		1
YWHAZ	1	0	0	1	1	1	0		0	1		1
